# Systematic reconstruction of molecular pathway signatures using scalable single-cell perturbation screens

**DOI:** 10.1101/2024.01.29.576933

**Authors:** Longda Jiang, Carol Dalgarno, Efthymia Papalexi, Isabella Mascio, Hans-Hermann Wessels, Huiyoung Yun, Nika Iremadze, Gila Lithwick-Yanai, Doron Lipson, Rahul Satija

**Author notes:** These authors contributed equally (Longda Jiang, Carol Dalgarno).

## Abstract

Recent advancements in functional genomics have provided an unprecedented ability to measure diverse molecular modalities, but learning causal regulatory relationships from observational data remains challenging. Here, we leverage pooled genetic screens and single cell sequencing (i.e. Perturb-seq) to systematically identify the targets of signaling regulators in diverse biological contexts. We demonstrate how Perturb-seq is compatible with recent and commercially available advances in combinatorial indexing and next-generation sequencing, and perform more than 1,500 perturbations split across six cell lines and five biological signaling contexts. We introduce an improved computational framework (Mixscale) to address cellular variation in perturbation efficiency, alongside optimized statistical methods to learn differentially expressed gene lists and conserved molecular signatures. Finally, we demonstrate how our Perturb-seq derived gene lists can be used to precisely infer changes in signaling pathway activation for in-vivo and in-situ samples. Our work enhances our understanding of signaling regulators and their targets, and lays a computational framework towards the data-driven inference of an ‘atlas’ of perturbation signatures.
