## Supplementary Table and File for "Systematic reconstruction of molecular pathway signatures using scalable single-cell perturbation screens": STable_1_guide_RNA_sequences.xlsx

### Sheet: ST1a_IFNG_gRNAs
Supplementary Table 1a. Complete lists of gRNA sequences and their target genes for IFNG guide pool.
gRNA Sequence	Target Gene	gRNA Name
GCGGGCTGAAGGGTGCGCTC	ATF3	ATF3g1
GGCTGAAGGGTGCGCTCGGG	ATF3	ATF3g2
TGAAGGGTGCGCTCGGGCGG	ATF3	ATF3g3
AGGCTACAGAGCCATGGCCG	ATF5	ATF5g1
GGGTCGAGGCTACAGAGCCA	ATF5	ATF5g2
TGCCTGCGTAGCCCCGGCCA	ATF5	ATF5g3
CTAAGCCATGCACCTCTGTG	BATF2	BATF2g1
GCAGCCCATTGCCCCCACAG	BATF2	BATF2g2
GCTTAGGCGGGGGAGCAGAG	BATF2	BATF2g3
ACCAGCCCCCTCACTAATAG	CEBPB	CEBPBg1
GGGTGGCCGCTATTAGTGAG	CEBPB	CEBPBg2
GGTGGCCGCTATTAGTGAGG	CEBPB	CEBPBg3
AGCTGGGCCCGGGGAGCTAG	CEBPE	CEBPEg1
AGGGGACATGTGTGAGCATG	CEBPE	CEBPEg2
GTAGGCGGAGAGGTCAATGG	CEBPE	CEBPEg3
AAAGCTTGTAACGCAATCAC	CLK1	CLK1g1
CAAAGCTTGTAACGCAATCA	CLK1	CLK1g2
GGACAAAGACTCCAAGTCGA	CLK1	CLK1g3
GCGAAAGCCCCGTCCCGCCA	CUL1	CUL1g1
GGGACGCAGCTAGACCTTGG	CUL1	CUL1g2
TGAGGGACGCAGCTAGACCT	CUL1	CUL1g3
CACCAGCTCCTATAGGGATG	EHF	EHFg1
CTCACCAGCTCCTATAGGGA	EHF	EHFg2
CTCAGACTTGATAACACCCG	EHF	EHFg3
GCCCCAGCAGCCACAGCCAG	ETV7	ETV7g1
GGCCCCAGCAGCCACAGCCA	ETV7	ETV7g2
TTTGGCGGAGGAGGACTGCG	ETV7	ETV7g3
AGACGAACCTGGGATCCCCA	FBXO6	FBXO6g1
AGGACACGCAGGCCGCAGCG	FBXO6	FBXO6g2
ATCCCAGGTTCGTCTTCCCG	FBXO6	FBXO6g3
AGGGCTGGAAGTGTCAGCGG	FMNL2	FMNL2g1
CTGACACTTCCAGCCCTAGC	FMNL2	FMNL2g2
CTTCCAGCCCTAGCCGGCCA	FMNL2	FMNL2g3
GCTGCAGCTCGGCCGGGAGA	FOXN3	FOXN3g1
GGCGACGCTGGACTCGCGGG	FOXN3	FOXN3g2
TGCGGCGACGCTGGACTCGC	FOXN3	FOXN3g3
ACTCACCGTCCGGTGGGGCC	GUK1	GUK1g1
AGAGGTGGCCCCGGATGCTG	GUK1	GUK1g2
CGGTGGGGCCCGGCCCAGGG	GUK1	GUK1g3
AGGTGACAGTTGCTACCCGA	HLA-DQB1	HLA-DQB1g1
GTTGCTACCCGAAGGTCTCC	HLA-DQB1	HLA-DQB1g2
TTGCTACCCGAAGGTCTCCG	HLA-DQB1	HLA-DQB1g3
AATAGTCCGTTAGTTAGGGG	HLX	HLXg1
CTCTTAGGGCTTAGCTATTT	HLX	HLXg2
TAGTCCGTTAGTTAGGGGGG	HLX	HLXg3
AAGTATCTGCAAAGATAACA	IFI16	IFI16g1
CTAACTAAGTGACTCAACCA	IFI16	IFI16g2
CTTAGTTAGCTGACTAGTGC	IFI16	IFI16g3
AGCGACCGTCGGTAGCAGCA	IFNGR1	IFNGR1g1
CACCCTGCATGACAAGGGGT	IFNGR1	IFNGR1g2
CTCACACCCTGCATGACAAG	IFNGR1	IFNGR1g3
CGGCGACGTGAGCGGCTCCG	IFNGR2	IFNGR2g1
CGTCGCCGCCCAAACCGCCA	IFNGR2	IFNGR2g2
GCGCCCTGCGCTCGCCATGG	IFNGR2	IFNGR2g3
CCCGCCGAACCGAGGCCACC	IRF1	IRF1g1
CGGGTGGCCTCGGTTCGGCG	IRF1	IRF1g2
GGACTGGGCACGGCTCCGGG	IRF1	IRF1g3
CAAAACTAAAAGTTACTCCC	IRF2	IRF2g1
CCCGTCAGTTGAATAATCGC	IRF2	IRF2g2
GACTGTTCTCAGGCAAGCCG	IRF2	IRF2g3
CTGTCTGCGGTGCGCCTGCG	IRF5	IRF5g1
GCAGGCGCACCGCAGACAGG	IRF5	IRF5g2
GGCCGGGACCCACCTGTCTG	IRF5	IRF5g3
CTGGGGACCCCAGACCCACG	IRF7	IRF7g1
GCTCCCGGCCTGCACCGCGT	IRF7	IRF7g2
GCTCTGGCACCCAGGTACTG	IRF7	IRF7g3
AACTCAGGTAAGATCAGCCA	IRF9	IRF9g1
AGGTAAGATCAGCCAAGGAT	IRF9	IRF9g2
CCAAGGATGGGAGTCAGCCT	IRF9	IRF9g3
CCTGGAGCTGCAGACAGTGC	JAK1	JAK1g1
GGACAGCCGGGACTGGGCGC	JAK1	JAK1g2
TGCAGCTCCAGGATACTCCG	JAK1	JAK1g3
CAGCCTGTCAGCGCCGAGGG	JAK2	JAK2g1
GCCCAGCCTGTCAGCGCCGA	JAK2	JAK2g2
GGCCCAGCCTGTCAGCGCCG	JAK2	JAK2g3
GAGTGGAGGTGCGCGGAGTC	JUN	JUNg1
TGAGTGTGGCTGAAGCAGCG	JUN	JUNg2
TGTGGCTGAAGCAGCGAGGC	JUN	JUNg3
AAGAAAATCCGACTTCCCCA	KIN	KINg1
TCGCTGCCGTGGTCGCCATG	KIN	KINg2
TTCCGGCTGGCTGAGTACTG	KIN	KINg3
AGAGAGAACGAACGTGTCTG	KLF4	KLF4g1
CGAACGTGTCTGCGGGCGCG	KLF4	KLF4g2
GAGAGAACGAACGTGTCTGC	KLF4	KLF4g3
AGAGCTAGAGAGCGAGCAAC	MAFB	MAFBg1
CTGCACCGCCGAGCTGCGAG	MAFB	MAFBg2
GAGAGCTAGAGAGCGAGCAA	MAFB	MAFBg3
ACCTGCGGCTCAGAGCGGAG	MAFF	MAFFg1
AGGGGAGACTGACCGGAGCG	MAFF	MAFFg2
CGGAGCGCGGATCGGGACAG	MAFF	MAFFg3
CAACAATTTCTCCGCGGCGA	MCRS1	MCRS1g1
CAGATCCAACAATTTCTCCG	MCRS1	MCRS1g2
GGAAGCCGGCTTTGGCCCTG	MCRS1	MCRS1g3
AGGCAGAGGGAGCGAGCGGG	MYC	MYCg1
CCCGGCTCTTCCACCCTAGC	MYC	MYCg2
GCAGCGCAGCTCTGCTCGCC	MYC	MYCg3
AGGAGGTTTCGCCACCGGAG	NFKB1	NFKB1g1
CGAGCCGGGGCAGGAAGAGG	NFKB1	NFKB1g2
GTTTCGCCACCGGAGCGGCC	NFKB1	NFKB1g3
GCCGCTGGGCCTGCTCCCGT	PARP12	PARP12g1
GGACCGCGGGTGGCGCGACG	PARP12	PARP12g2
TGCTCCCGTCGGACCGCGGG	PARP12	PARP12g3
GCAGCAGCCCGACACCTCAG	PIK3CA	PIK3CAg1
GGCCCCAGCCCCAGTCCCAG	PIK3CA	PIK3CAg2
GTGTCGGGCTGCTGCTGCCG	PIK3CA	PIK3CAg3
ATCTGCCTGTCCAGCCAGCA	PLEK	PLEKg1
CAGATGCAAAGGTCACTCTC	PLEK	PLEKg2
GGCTGGACAGGCAGATGCAA	PLEK	PLEKg3
AGAGTGAGCCAACTCACCTA	PPARG	PPARGg1
AGCCAACTCACCTAAGGAAA	PPARG	PPARGg2
GAGCCAACTCACCTAAGGAA	PPARG	PPARGg3
CACTGGAGGGCCGAGTGTCA	PRDM1	PRDM1g1
CTCCGGGCGGACAGGTGCCG	PRDM1	PRDM1g2
GGCCCTCCAGTGTTGCGGAG	PRDM1	PRDM1g3
AGAGGAAAGTGTAGGAAAAG	PTGES3	PTGES3g1
AGTGTAGGAAAAGGGGCGCG	PTGES3	PTGES3g2
CGGGGAGAAGAGGAAAGTGT	PTGES3	PTGES3g3
CCGCGCACAGACCCCCCTCC	PTPN11	PTPN11g1
CCTGGAGGGGGGTCTGTGCG	PTPN11	PTPN11g2
GCCCCGCGTCCGGTCCCGAG	PTPN11	PTPN11g3
AGTCAGTAATGCAAAGCCCT	RARRES3	RARRES3g1
TGGCTTCGGTAAGTTTCCCA	RARRES3	RARRES3g2
TTACTGACTCTACAGCAGTT	RARRES3	RARRES3g3
ACAAGCAACAATAAAGGTAA	RFX5	RFX5g1
CTGGAGTGAAGGTGGCTACG	RFX5	RFX5g2
GGGCTGGGCTGGAGTGAAGG	RFX5	RFX5g3
CTCTAGGCCTGGTCGGCTGG	RNF14	RNF14g1
GGCGGCGCGCCGGTTGAGCA	RNF14	RNF14g2
TAGGCCTGGTCGGCTGGCGG	RNF14	RNF14g3
CCTGGCTGGGTCCGGCCGCG	RUNX1	RUNX1g1
CGGCGCAGGGCCGGGCAGCG	RUNX1	RUNX1g2
CGGGCGGGACGGGCGCCCCG	RUNX1	RUNX1g3
AAAAGTATCAGGAGTTGTCA	SOX2	SOX2g1
AAGAGAGTGTTTGCAAAAGG	SOX2	SOX2g2
GAAGAGAGTGTTTGCAAAAG	SOX2	SOX2g3
GCCCACGCAGGGCCTAGGGT	SP100	SP100g1
TCCCACCCTAGGCCCTGCGT	SP100	SP100g2
TGGCCTCTGAGCCCCTCAGT	SP100	SP100g3
CTGTAACTCTCCCAATCTTG	SP110	SP110g1
CTGTCCCAGCCCCTGGAAAG	SP110	SP110g2
TCAAGATTGGGAGAGTTACA	SP110	SP110g3
CAGACGGACGCACGGGAGGG	SRC	SRCg1
CCAGCGGGACGGGCAGACGG	SRC	SRCg2
CCGTCCCGCTGGACGTCCCG	SRC	SRCg3
GCAGACCCCAGACCGAGCAG	STAT1	STAT1g1
GGTCGCCTCTGCTCGGTCTG	STAT1	STAT1g2
TCTGCCAGGCGCGATCCCCC	STAT1	STAT1g3
AATCAGGTACGGGCCCTGAG	STAT2	STAT2g1
ACTGCAACCCTAATCAGGTA	STAT2	STAT2g2
CTGCAACCCTAATCAGGTAC	STAT2	STAT2g3
AAGGGCCTCTCCGAGCCGAG	STAT3	STAT3g1
AGGGCCTCTCCGAGCCGAGG	STAT3	STAT3g2
TTGGCGCTGTCTCTCCCCCT	STAT3	STAT3g3
AGTCGGCAGCAGAGGGAACA	TAPBPL	TAPBPLg1
GGAACAGGGAAGAAACCTAA	TAPBPL	TAPBPLg2
GGAAGAAACCTAAAGGCTGC	TAPBPL	TAPBPLg3
CGGACGAGGGCGTAGAAGCC	TBX21	TBX21g1
CTGGCTTCTACGCCCTCGTC	TBX21	TBX21g2
GCCCTCGTCCGGCAGGCGCG	TBX21	TBX21g3
GCCGCCGCTACACCTCACCA	TRAFD1	TRAFD1g1
TACACCTCACCAGGGACGAG	TRAFD1	TRAFD1g2
TCCCTGGTGAGGTGTAGCGG	TRAFD1	TRAFD1g3
CGGATCCCAGTGCCGTGAAG	TSC22D1	TSC22D1g1
GCGCTTCCCAGATCCGCAGC	TSC22D1	TSC22D1g2
TTGATGATCCCAGGCAGATG	TSC22D1	TSC22D1g3
AGGAAAAGGAGATATTACGG	ZC3H3	ZC3H3g1
CGGACCTACCCTGCAGTAGG	ZC3H3	ZC3H3g2
GGCCGGACCTACCCTGCAGT	ZC3H3	ZC3H3g3
CAGTCAGATCCATGGTGTAA	ZFP36	ZFP36g1
CATGGCCAACCGTTACACCA	ZFP36	ZFP36g2
GTGTAACGGTTGGCCATGAG	ZFP36	ZFP36g3
GAACGAAAGACTCGGAGCTG	ZNF267	ZNF267g1
GCCTCCCAGAACGAAAGACT	ZNF267	ZNF267g2
TCCGAGTCTTTCGTTCTGGG	ZNF267	ZNF267g3
GCGAGGCAAGGAAGAATCAG	ZNFX1	ZNFX1g1
GCGGCAGTGAAAGGACGCGC	ZNFX1	ZNFX1g2
GGCGAGGCAAGGAAGAATCA	ZNFX1	ZNFX1g3

### Sheet: ST1b_IFNB_gRNAs
Supplementary Table 1b. Complete lists of gRNA sequences and their target genes for IFNB guide pool.
gRNA Sequence	Target Gene	gRNA Name
CCCCGGGGCCACTTCCAGTG	ADAR	ADARg1
CCGCACTGGAAGTGGCCCCG	ADAR	ADARg2
TTTCCCGTGCCGACGCCCCG	ADAR	ADARg3
CACGCAGCGCGGCCCGAAGA	AKT1	AKT1g1
CTGGCCCAGCGCACGCAGCG	AKT1	AKT1g2
GGCCCGAAGACGGGAGCAGG	AKT1	AKT1g3
CTAAGCCATGCACCTCTGTG	BATF2	BATF2g1
GCAGCCCATTGCCCCCACAG	BATF2	BATF2g2
GCTTAGGCGGGGGAGCAGAG	BATF2	BATF2g3
CACCGCCCCCTGGCCCTGGC	BRD9	BRD9g1
CGCCCGCGCTCGCTGCGCCG	BRD9	BRD9g2
GGCGGCCAGCCAGGGCCAGG	BRD9	BRD9g3
ACCAGCCCCCTCACTAATAG	CEBPB	CEBPBg1
GGGTGGCCGCTATTAGTGAG	CEBPB	CEBPBg2
GGTGGCCGCTATTAGTGAGG	CEBPB	CEBPBg3
CAGCCCGCGAGTCAGCGAGG	CEBPG	CEBPGg1
GAGTCAGCGAGGAGGAGCGA	CEBPG	CEBPGg2
TCACAGCCCGCGAGTCAGCG	CEBPG	CEBPGg3
ACACGAGGCACCGAACTCGA	CRKL	CRKLg1
GAAGGAGCGTCGCGCCTCCG	CRKL	CRKLg2
GCTGGGCAAAAGCACCCCGG	CRKL	CRKLg3
CGGCGGCGCTGGACCCGACG	DRAP1	DRAP1g1
TCTTCTTGCTCGGCATCTCG	DRAP1	DRAP1g2
TGGACCCGACGCGGCGAGAG	DRAP1	DRAP1g3
CCATGGCTCTGCGCGTCGGG	DTX3L	DTX3Lg1
GAGGCCATGGCTCTGCGCGT	DTX3L	DTX3Lg2
TGCGCGTCGGGAGGGCGCGG	DTX3L	DTX3Lg3
CCCAGGCCTGGGTTCCGAGG	ELK1	ELK1g1
CCCCCCAGGCCTGGGTTCCG	ELK1	ELK1g2
CCTCGGAACCCAGGCCTGGG	ELK1	ELK1g3
CGAGGGCCGGGCAGGAGGAG	ETS1	ETS1g1
GCGGGCGAGGGCCGGGCAGG	ETS1	ETS1g2
GGAGGGAGCGGGCGAGGGCC	ETS1	ETS1g3
CCTCCAGAGACTGACGAGTG	ETS2	ETS2g1
CGATCAGGGAGGCCGGACGC	ETS2	ETS2g2
TCAGAGCTCCCGGAGCCGCC	ETS2	ETS2g3
ACTGCTCGTTCGCTGCGCCG	FOS	FOSg1
AGAAGCCAAGACTGAGCCGG	FOS	FOSg2
GTTCGCTGCGCCGCGGCCGC	FOS	FOSg3
CTTGGTCTCGGCACCGGGCT	H1F0	H1F0g1
GACCAAGCGACAGACCGGCG	H1F0	H1F0g2
TTGGTCTCGGCACCGGGCTC	H1F0	H1F0g3
ACCAGCTGCGCGCAGCTGCG	HERC5	HERC5g1
GCTCTGCAGCGCAACGCCTG	HERC5	HERC5g2
TCAGGCGTTGCGCTGCAGAG	HERC5	HERC5g3
CTCCGCACGAGAGGACCCTG	HERC6	HERC6g1
CTCGTGCGGAGACAACAGCA	HERC6	HERC6g2
TCGTGCGGAGACAACAGCAG	HERC6	HERC6g3
CGCCGCCACGGACCACGGGC	HES4	HES4g1
GGAGCCGGGATCCGCCCTAG	HES4	HES4g2
GGCGATCCGAGCCCCTAGGG	HES4	HES4g3
GCGACTGGCTGAAACAGAAT	ID1	ID1g1
GTGGAAGCCCGAAGCAGATA	ID1	ID1g2
TGGGCAAAGCGAAAAAAATG	ID1	ID1g3
AGCTGGCTGCCCTGAAGCTC	ID2	ID2g1
CAGCGGCGGCCTGAGCTTCA	ID2	ID2g2
CCCGGTCTCGCCTTCCCTCG	ID2	ID2g3
GGACTCACTCCCCAGCATGA	ID3	ID3g1
GGCTCAGCGCCTTCATGCTG	ID3	ID3g2
GGGCTCAGCGCCTTCATGCT	ID3	ID3g3
AAGTATCTGCAAAGATAACA	IFI16	IFI16g1
CTAACTAAGTGACTCAACCA	IFI16	IFI16g2
CTTAGTTAGCTGACTAGTGC	IFI16	IFI16g3
GTAACTGGTGGGATCTGCGG	IFNAR1	IFNAR1g1
GTGCGCGAACATGTAACTGG	IFNAR1	IFNAR1g2
TGCGCGAACATGTAACTGGT	IFNAR1	IFNAR1g3
CCGGCGGGTAGGAATCCCGC	IFNAR2	IFNAR2g1
CTAAAGACGCTTCTTCCCGG	IFNAR2	IFNAR2g2
GACGCTTCTTCCCGGCGGGT	IFNAR2	IFNAR2g3
CCCGCCGAACCGAGGCCACC	IRF1	IRF1g1
CGGGTGGCCTCGGTTCGGCG	IRF1	IRF1g2
GGACTGGGCACGGCTCCGGG	IRF1	IRF1g3
AGACCCAAAAGCCGATGGGA	IRF3	IRF3g1
GTAACAGACCCAAAAGCCGA	IRF3	IRF3g2
TAACAGACCCAAAAGCCGAT	IRF3	IRF3g3
CTGGGGACCCCAGACCCACG	IRF7	IRF7g1
GCTCCCGGCCTGCACCGCGT	IRF7	IRF7g2
GCTCTGGCACCCAGGTACTG	IRF7	IRF7g3
AACTCAGGTAAGATCAGCCA	IRF9	IRF9g1
AGGTAAGATCAGCCAAGGAT	IRF9	IRF9g2
CCAAGGATGGGAGTCAGCCT	IRF9	IRF9g3
CCTGGAGCTGCAGACAGTGC	JAK1	JAK1g1
GGACAGCCGGGACTGGGCGC	JAK1	JAK1g2
TGCAGCTCCAGGATACTCCG	JAK1	JAK1g3
GAGTGGAGGTGCGCGGAGTC	JUN	JUNg1
TGAGTGTGGCTGAAGCAGCG	JUN	JUNg2
TGTGGCTGAAGCAGCGAGGC	JUN	JUNg3
CGCTTGGCCGGTAGGTGACG	MAP3K14	MAP3K14g1
TGGTTGGGGAGATCGGCGCT	MAP3K14	MAP3K14g2
TTGGCCGGTAGGTGACGGGG	MAP3K14	MAP3K14g3
ACTGCGACGCAGCCCGGAGT	MAPK14	MAPK14g1
AGTCGGCCTTGTAGGGGCGA	MAPK14	MAPK14g2
GCCCGGAGTCGGCCTTGTAG	MAPK14	MAPK14g3
CCGTTACCCAGCGCTGCTCG	MAPK8	MAPK8g1
GCGGCCGAGGCCGGACGACG	MAPK8	MAPK8g2
GGACGACGCGGCTTGGATTG	MAPK8	MAPK8g3
CTGAAAGAGGCGGCTCCGGG	MEF2A	MEF2Ag1
GAGTCCCGGGCTGAAAGAGG	MEF2A	MEF2Ag2
GGAGCCGCCTCTTTCAGCCC	MEF2A	MEF2Ag3
AGGCAGAGGGAGCGAGCGGG	MYC	MYCg1
CCCGGCTCTTCCACCCTAGC	MYC	MYCg2
GCAGCGCAGCTCTGCTCGCC	MYC	MYCg3
GAACGGGCTCGGCGCTCAGG	NFE2L3	NFE2L3g1
GCCTGGCACCGCCGGGGATC	NFE2L3	NFE2L3g2
TGCCTGGCACCGCCGGGGAT	NFE2L3	NFE2L3g3
AGGAGGTTTCGCCACCGGAG	NFKB1	NFKB1g1
CGAGCCGGGGCAGGAAGAGG	NFKB1	NFKB1g2
GTTTCGCCACCGGAGCGGCC	NFKB1	NFKB1g3
GCCGCTGGGCCTGCTCCCGT	PARP12	PARP12g1
GGACCGCGGGTGGCGCGACG	PARP12	PARP12g2
TGCTCCCGTCGGACCGCGGG	PARP12	PARP12g3
AGATGAGAGTTCAGCCGCGG	POU2F1	POU2F1g1
ATATTCAAAATGGCGGACGG	POU2F1	POU2F1g2
TCAAGATGAGAGTTCAGCCG	POU2F1	POU2F1g3
GGCACCAGAGTGCCGAGCCC	RAP1GAP	RAP1GAPg1
GGCGGGGCGCACTCACCCAA	RAP1GAP	RAP1GAPg2
TGCCGAGCCCAGGACGCCCC	RAP1GAP	RAP1GAPg3
CTCGCGGGCCGGGGGAGCGG	RAPGEF1	RAPGEF1g1
GCGGCCGGCTCGCGGGCCGG	RAPGEF1	RAPGEF1g2
GGGAGCGGCGGCGGGCGCGC	RAPGEF1	RAPGEF1g3
GCAAGATGGCGGCGCAACAG	RNF114	RNF114g1
GCGCAACAGCGGGACTGCGG	RNF114	RNF114g2
GGCGCAACAGCGGGACTGCG	RNF114	RNF114g3
CCAAACGTTCTGCTCTTCCG	SMARCA5	SMARCA5g1
GAGTGTGCAGCTCCTGGGCC	SMARCA5	SMARCA5g2
TTTGGGAGTGTGCAGCTCCT	SMARCA5	SMARCA5g3
CGGCCGCAGCTCGCTCTGTT	SOCS1	SOCS1g1
CGGCTCTCGCGCATGCTCCG	SOCS1	SOCS1g2
GCGCCGAACAGAGCGAGCTG	SOCS1	SOCS1g3
GCCCACGCAGGGCCTAGGGT	SP100	SP100g1
TCCCACCCTAGGCCCTGCGT	SP100	SP100g2
TGGCCTCTGAGCCCCTCAGT	SP100	SP100g3
CTGTAACTCTCCCAATCTTG	SP110	SP110g1
CTGTCCCAGCCCCTGGAAAG	SP110	SP110g2
TCAAGATTGGGAGAGTTACA	SP110	SP110g3
GCAGACCCCAGACCGAGCAG	STAT1	STAT1g1
GGTCGCCTCTGCTCGGTCTG	STAT1	STAT1g2
TCTGCCAGGCGCGATCCCCC	STAT1	STAT1g3
AATCAGGTACGGGCCCTGAG	STAT2	STAT2g1
ACTGCAACCCTAATCAGGTA	STAT2	STAT2g2
CTGCAACCCTAATCAGGTAC	STAT2	STAT2g3
AAGGGCCTCTCCGAGCCGAG	STAT3	STAT3g1
AGGGCCTCTCCGAGCCGAGG	STAT3	STAT3g2
TTGGCGCTGTCTCTCCCCCT	STAT3	STAT3g3
ACCTAGCGCTCTCTCAGCAC	STAT4	STAT4g1
ACCTGTGCTGAGAGAGCGCT	STAT4	STAT4g2
CCTTACAAGAGGCAGCCAGA	STAT4	STAT4g3
CGGGCCGGCTCTGCGCCCCG	STAT5A	STAT5Ag1
CTCCCGGCCGGGGTTCCTGG	STAT5A	STAT5Ag2
GGCCGGGAGCGAGAGCCGCG	STAT5A	STAT5Ag3
ACTGCTTACACTGAAGAGGG	STAT6	STAT6g1
CTGAAGAGGGAGGACGGGAG	STAT6	STAT6g2
GCCACTGCTTACACTGAAGA	STAT6	STAT6g3
GCCGCCGCTACACCTCACCA	TRAFD1	TRAFD1g1
TACACCTCACCAGGGACGAG	TRAFD1	TRAFD1g2
TCCCTGGTGAGGTGTAGCGG	TRAFD1	TRAFD1g3
AGGGGTCCCTTGATCTAGTG	TRIM21	TRIM21g1
AGTGAACCCCACTAGATCAA	TRIM21	TRIM21g2
GGGTTCACTCACCTTTACAG	TRIM21	TRIM21g3
AGGTGAGTGGAGCAATCTGT	TRIM22	TRIM22g1
CTGTGGGAGCATAGAATGGG	TRIM22	TRIM22g2
TCACCTTCAGTCCAAAGCAG	TRIM22	TRIM22g3
AGGTCCTCAGGAAGAAGCCG	TYK2	TYK2g1
GTCCTCAGGAAGAAGCCGCG	TYK2	TYK2g2
TCAAGCGCAGCCAGTCCCCG	TYK2	TYK2g3
CTGCTGTAGCCAGTGCAAAC	UBA7	UBA7g1
GCCAGTGCAAACAGGAACCA	UBA7	UBA7g2
TGTTTGCACTGGCTACAGCA	UBA7	UBA7g3
CATGATGGCGAGCATGCGAG	UBE2L6	UBE2L6g1
GAAAGGGGTCATCCTATACG	UBE2L6	UBE2L6g2
GGCGAGCATGCGAGTGGTGA	UBE2L6	UBE2L6g3
GCGGAGGCTGGACGCTTGCA	USP18	USP18g1
TGGAACTCAGCAGCGGAGGC	USP18	USP18g2
TGGCGCTTGAGGCAAGTTCG	USP18	USP18g3
AGGCTGCGAGGGTGCACGGC	VAV1	VAV1g1
GAGCAGGGCAGGCGTGCGGG	VAV1	VAV1g2
GGCGAGCAGGGCAGGCGTGC	VAV1	VAV1g3
CGACCTAGCCCACCCTCTCA	ZBP1	ZBP1g1
CGAGGCTGGGGCTTCTGAAG	ZBP1	ZBP1g2
TTCTGCACTGTGGCCCTGAG	ZBP1	ZBP1g3
GCGAGGCAAGGAAGAATCAG	ZNFX1	ZNFX1g1
GCGGCAGTGAAAGGACGCGC	ZNFX1	ZNFX1g2
GGCGAGGCAAGGAAGAATCA	ZNFX1	ZNFX1g3

### Sheet: ST1c_TGFB_gRNAs
Supplementary Table 1c. Complete lists of gRNA sequences and their target genes for TGFB guide pool.
gRNA Sequence	Target Gene	gRNA Name
CACGCAGCGCGGCCCGAAGA	AKT1	AKT1g1
CTGGCCCAGCGCACGCAGCG	AKT1	AKT1g2
GGCCCGAAGACGGGAGCAGG	AKT1	AKT1g3
AACGGCACTTTAAAGGCCAC	ATF2	ATF2g1
GAGAGAGGACGGAAGCCTGT	ATF2	ATF2g2
TAAAGGCCACGGGCTCCCAC	ATF2	ATF2g3
AACCGGCCTTGGAACAACTG	CHUK	CHUKg1
CAGGTTCCACAGTTGTTCCA	CHUK	CHUKg2
TGGAACAACTGTGGAACCTG	CHUK	CHUKg3
ATCGCGCTCGAAGCCCCGGT	CREBBP	CREBBPg1
GTAGATCGCGCTCGAAGCCC	CREBBP	CREBBPg2
TCTTGTCGCGGACCCGACCG	CREBBP	CREBBPg3
GCGAAAGCCCCGTCCCGCCA	CUL1	CUL1g1
GGGACGCAGCTAGACCTTGG	CUL1	CUL1g2
TGAGGGACGCAGCTAGACCT	CUL1	CUL1g3
AGCCTAGCACACAAACAAGA	EP300	EP300g1
CTAGCACACAAACAAGATGG	EP300	EP300g2
TGTTTGTGTGCTAGGCTGGG	EP300	EP300g3
ACTGCTCGTTCGCTGCGCCG	FOS	FOSg1
AGAAGCCAAGACTGAGCCGG	FOS	FOSg2
GTTCGCTGCGCCGCGGCCGC	FOS	FOSg3
CTAGAGCTAGGGCGAAGCGG	FOXP2	FOXP2g1
GGGCTAGAGCTAGGGCGAAG	FOXP2	FOXP2g2
GTGGCGCGGGGCTAGAGCTA	FOXP2	FOXP2g3
AGAAGCATCATGGTTCAACG	HDAC4	HDAC4g1
GAAGCATCATGGTTCAACGT	HDAC4	HDAC4g2
TGGAGTGGGGAGAAGCATCA	HDAC4	HDAC4g3
AGATGGAGGAGCCGTCGAGG	HDAC5	HDAC5g1
CGGCGGCAGCACCTCCTCGA	HDAC5	HDAC5g2
CGGCTCCTCCATCTTTGCGG	HDAC5	HDAC5g3
AACCCGAGCCGCACCCGCCG	HRAS	HRASg1
CGCATGGGCTCCGTCCGCGG	HRAS	HRASg2
GCGGACGGAGCCCATGCGCG	HRAS	HRASg3
AAAATGCGGGAATCTTAACG	IKBKB	IKBKBg1
AAATGCGGGAATCTTAACGC	IKBKB	IKBKBg2
GAATCTTAACGCGGGCAGCG	IKBKB	IKBKBg3
CTGGGGACCCCAGACCCACG	IRF7	IRF7g1
GCTCCCGGCCTGCACCGCGT	IRF7	IRF7g2
GCTCTGGCACCCAGGTACTG	IRF7	IRF7g3
GAGTGGAGGTGCGCGGAGTC	JUN	JUNg1
TGAGTGTGGCTGAAGCAGCG	JUN	JUNg2
TGTGGCTGAAGCAGCGAGGC	JUN	JUNg3
AGTGGCGGCGGCGAAGGTGG	KRAS	KRASg1
GGCAGTGGCGGCGGCGAAGG	KRAS	KRASg2
GGCGGCGGCGAAGGTGGCGG	KRAS	KRASg3
AGCCGCGCAGTCCTACTACC	MAP3K7	MAP3K7g1
CTACCCGGCGATCCGTGGCG	MAP3K7	MAP3K7g2
TACTACCCGGCGATCCGTGG	MAP3K7	MAP3K7g3
AGGCAGGCAATCGGTCCGAG	MAPK1	MAPK1g1
CTGAAGAGCCGACAGCCACT	MAPK1	MAPK1g2
GGAGGAAGGAAGACGCCGAG	MAPK1	MAPK1g3
ACTGCGACGCAGCCCGGAGT	MAPK14	MAPK14g1
AGTCGGCCTTGTAGGGGCGA	MAPK14	MAPK14g2
GCCCGGAGTCGGCCTTGTAG	MAPK14	MAPK14g3
CCGACCCCCTCGGTTCTACG	MAPK3	MAPK3g1
GGAGCCCCGTAGAACCGAGG	MAPK3	MAPK3g2
GGGAGCCCCGTAGAACCGAG	MAPK3	MAPK3g3
CCCGCCGCCCGTATCCCGCT	MED15	MED15g1
GCGGCCAAGCGGGATACGGG	MED15	MED15g2
GTGGCGGCCAAGCGGGATAC	MED15	MED15g3
AGGCAGAGGGAGCGAGCGGG	MYC	MYCg1
CCCGGCTCTTCCACCCTAGC	MYC	MYCg2
GCAGCGCAGCTCTGCTCGCC	MYC	MYCg3
AGGAGGTTTCGCCACCGGAG	NFKB1	NFKB1g1
CGAGCCGGGGCAGGAAGAGG	NFKB1	NFKB1g2
GTTTCGCCACCGGAGCGGCC	NFKB1	NFKB1g3
ACAGATTTAGGACCACAGCC	NRAS	NRASg1
ACCACAGCCGGGAAAAATGT	NRAS	NRASg2
GGGAAAAATGTTGGAGACCC	NRAS	NRASg3
CCCAGCCCAGCTGAATCGAG	PAK1	PAK1g1
CGGCTCCGCTCGATTCAGCT	PAK1	PAK1g2
TGCTGCACCTCGGGAGCTGG	PAK1	PAK1g3
GCAGCAGCCCGACACCTCAG	PIK3CA	PIK3CAg1
GGCCCCAGCCCCAGTCCCAG	PIK3CA	PIK3CAg2
GTGTCGGGCTGCTGCTGCCG	PIK3CA	PIK3CAg3
CGGCCGACGGCCGAGTACTG	PPP2CA	PPP2CAg1
GCCTCCTCCTCCGCTCGCTG	PPP2CA	PPP2CAg2
TCACCGCAGTACTCGGCCGT	PPP2CA	PPP2CAg3
AGAGTCGGGCTGGTGCTGCG	PRKCA	PRKCAg1
GGGGCCAGCGGGCGAGCCAG	PRKCA	PRKCAg2
GGGGCCGGGGAGAGTCGGGC	PRKCA	PRKCAg3
AGAGGAAAACGATTGTGAGG	RAF1	RAF1g1
GTAAGAGGAAAACGATTGTG	RAF1	RAF1g2
TGGGCCGCCATCTTAGATGG	RAF1	RAF1g3
GAACATCCCTTCAGGCCCCG	RBL1	RBL1g1
GGGAGGGAGAAAGAAGTCGG	RBL1	RBL1g2
TGGGAGGGAGAAAGAAGTCG	RBL1	RBL1g3
AATGGCGGCAGCGATGGATG	RBX1	RBX1g1
ATGGATGTGGATACCCCGAG	RBX1	RBX1g2
GAGCGGCACCAACAGCGGCG	RBX1	RBX1g3
CTCGTCTGTAGTGCACGCCG	RELA	RELAg1
GTCCATGGCCGGGGTCCCGG	RELA	RELAg2
TCGTCTGTAGTGCACGCCGC	RELA	RELAg3
ACTAACGAGAGAACCGACGG	RHOA	RHOAg1
GGTAGCTGAAGACCAGACCG	RHOA	RHOAg2
TGGACTAACGAGAGAACCGA	RHOA	RHOAg3
CCGGGCCCATGAGGCGACGA	RPS6KB1	RPS6KB1g1
GCCTAAGCAGCCGGTGATGG	RPS6KB1	RPS6KB1g2
GCGGCGGGTCCGGGCCCATG	RPS6KB1	RPS6KB1g3
CCTGGCTGGGTCCGGCCGCG	RUNX1	RUNX1g1
CGGCGCAGGGCCGGGCAGCG	RUNX1	RUNX1g2
CGGGCGGGACGGGCGCCCCG	RUNX1	RUNX1g3
CAACCACAGAACCACAAGTG	RUNX2	RUNX2g1
CGGTGCAAACTTTCTCCAGG	RUNX2	RUNX2g2
GTGCGGTGCAAACTTTCTCC	RUNX2	RUNX2g3
ATTCTGGAGGATTTGTTCTG	RUNX3	RUNX3g1
CCCGCCCCGAAGCTCGCCCG	RUNX3	RUNX3g2
GAGGATTTGTTCTGGGGCTG	RUNX3	RUNX3g3
CTTCCTTCGCTAACGCCTCC	SKP1	SKP1g1
GAGCCGGGAGGCGTTAGCGA	SKP1	SKP1g2
GGAGGCTGACGAGAGCCGGG	SKP1	SKP1g3
AGGCTCCAGGAGAAAGCAGG	SMAD1	SMAD1g1
CGGAGAAAGGAGAGGCCGAG	SMAD1	SMAD1g2
TCGGCCCGGGTTGAGCCGCT	SMAD1	SMAD1g3
GCAGCCCGCCAGCCGCCGGG	SMAD2	SMAD2g1
GCCACGCACCCACCTCCCGG	SMAD2	SMAD2g2
GGCGCCACGCACCCACCTCC	SMAD2	SMAD2g3
CCGCCTCCGCCCCGCGTTCG	SMAD3	SMAD3g1
GCAGCAGTGCAGGGTCGGGA	SMAD3	SMAD3g2
GGAAGGCCCCGAACGCGGGG	SMAD3	SMAD3g3
AAACCGCTCCGTTACCGCAG	SMAD4	SMAD4g1
ACAAGTTGGCAGCAACAACA	SMAD4	SMAD4g2
CGCAGCGGCGACGACGACCA	SMAD4	SMAD4g3
CTGCAACTTTATTAGCAGCT	SMAD5	SMAD5g1
CTGCTAATAAAGTTGCAGCG	SMAD5	SMAD5g2
TTTATTAGCAGCTCGGCCGC	SMAD5	SMAD5g3
CAGACCTCGCTGGGACCCCG	SMAD6	SMAD6g1
GGTCCCAGCGAGGTCTGGCG	SMAD6	SMAD6g2
GTGGCCCCGGGGTCCCAGCG	SMAD6	SMAD6g3
AGAATCACGTCGAACACCAG	SMAD7	SMAD7g1
CAGTGGCCCAGATACTGTCG	SMAD7	SMAD7g2
CCCAAAACTCCAAAGGTGCG	SMAD7	SMAD7g3
CGCTGCTGCAGCCGCTGTCT	SMAD9	SMAD9g1
GGCGGCGGGGACCGAGACAG	SMAD9	SMAD9g2
GGCTCCAGTCTGACTGACGC	SMAD9	SMAD9g3
GCGGCGGGCGTCCGGCTCTG	SMURF1	SMURF1g1
GCGGGCGTCCGGCTCTGAGG	SMURF1	SMURF1g2
GTCCGGCTCTGAGGTGGTGG	SMURF1	SMURF1g3
CGGCGAGGCCCAGTAGCCGA	SMURF2	SMURF2g1
CTGAAGCGGGCGGTGCTCGG	SMURF2	SMURF2g2
GGCGAGGCCCAGTAGCCGAC	SMURF2	SMURF2g3
CCGGCCCCCCCCAACCCCCC	SP1	SP1g1
GAAAAACGCGGACGCTGACG	SP1	SP1g2
GCTGACGAGGCAAGCGAACC	SP1	SP1g3
GGGCGAGGCGAGGTTTGCTG	TGFBR1	TGFBR1g1
GGTCCCGCCGCCACCGCCTG	TGFBR1	TGFBR1g2
GGTTTGCTGGGGTGAGGCAG	TGFBR1	TGFBR1g3
AGTCCGGCTCCTGTCCCGAG	TGFBR2	TGFBR2g1
CCGAGCGGGTGCACGCGCGG	TGFBR2	TGFBR2g2
GTCCGGCTCCTGTCCCGAGC	TGFBR2	TGFBR2g3
CGGGAATCGCGCAGGGAAAG	TGFBR3	TGFBR3g1
GAGTGAAGGAGGGCAGTCGG	TGFBR3	TGFBR3g2
GGAGCTCCGGGAATCGCGCA	TGFBR3	TGFBR3g3
AGGAGCAGGGAACAAAGGAG	TGIF1	TGIF1g1
AGGTGCGCCGAGCAGGAGCA	TGIF1	TGIF1g2
GGGAACAAAGGAGCGGAGAG	TGIF1	TGIF1g3

### Sheet: ST1d_TNFA_gRNAs
Supplementary Table 1d. Complete lists of gRNA sequences and their target genes for TNFA guide pool.
gRNA Sequence	Target Gene	gRNA Name
ACACCAAGTCGAGACTTCCA	ARID5B	ARID5Bg1
CATCCCTGGAAGTCTCGACT	ARID5B	ARID5Bg2
TACAGCATGTGACTGCTCCC	ARID5B	ARID5Bg3
CCCCAGAGTGAGGAGGACGC	BATF	BATFg1
CCTGCGTCCTCCTCACTCTG	BATF	BATFg2
CTCTGCACCCCAGAGTGAGG	BATF	BATFg3
ACAAGGAGATACGGCCCGCT	BIRC2	BIRC2g1
CAGAGTGAGCCCGGATGGGG	BIRC2	BIRC2g2
CCGGGCTGATCCGAGCCGAG	BIRC2	BIRC2g3
AGGTGTCGCTTGAAAAGACT	BIRC3	BIRC3g1
CGACGACGCATGCACCAGCA	BIRC3	BIRC3g2
CTTGCTGGTGCATGCGTCGT	BIRC3	BIRC3g3
AAAGAAGCTCCCATTTGCTT	CASP10	CASP10g1
AAGTCTCTTCCCAAGCAAAT	CASP10	CASP10g2
AGAATCCTCTGTGTGCTCCA	CASP10	CASP10g3
CGGTTGTAGAAGGTATGAGG	CASP3	CASP3g1
GAAGGTATGAGGAGGCTGTG	CASP3	CASP3g2
GGATGGGTGCTATTGTGAGG	CASP3	CASP3g3
CCCAGCCGCCCTACCGCCGT	CASP7	CASP7g1
CCGTTCCCACGGCGGTAGGG	CASP7	CASP7g2
TGCAGTTACCGTTCCCACGG	CASP7	CASP7g3
ACCATCGTGAGAGTAAGGTA	CASP8	CASP8g1
CCCCTCTGACCTTAACAAAG	CASP8	CASP8g2
TCCTTACCTTACTCTCACGA	CASP8	CASP8g3
ACCAGCCCCCTCACTAATAG	CEBPB	CEBPBg1
GGGTGGCCGCTATTAGTGAG	CEBPB	CEBPBg2
GGTGGCCGCTATTAGTGAGG	CEBPB	CEBPBg3
AACCGGCCTTGGAACAACTG	CHUK	CHUKg1
CAGGTTCCACAGTTGTTCCA	CHUK	CHUKg2
TGGAACAACTGTGGAACCTG	CHUK	CHUKg3
AGTGTTGGTGAGTGACGCGG	CREB1	CREB1g1
CGGAGTGTTGGTGAGTGACG	CREB1	CREB1g2
GCTGCTGCCTGTGGCCCGGG	CREB1	CREB1g3
CTCTCCGCATCCCAGGACAG	CSF1	CSF1g1
CTGTCCTGGGATGCGGAGAG	CSF1	CSF1g2
GGGAAAGTGAAAGTTTGCCT	CSF1	CSF1g3
CCACAGTGCCCAAGAGCAGC	CSF2	CSF2g1
CCTGCTGCTCTTGGGCACTG	CSF2	CSF2g2
GGCGGGTGCAGAGATGCTGC	CSF2	CSF2g3
CCTCCATGACTCTGAAAACA	DNM1L	DNM1Lg1
TCCATGACTCTGAAAACACG	DNM1L	DNM1Lg2
TCCTGGAGCTTGTTTATGAC	DNM1L	DNM1Lg3
AGGTCTCGCCGCTTGCCCAG	FADD	FADDg1
CCACCCCCGAACCTGCACTC	FADD	FADDg2
GCACCGGAGTGCAGGTTCGG	FADD	FADDg3
ACTGCTCGTTCGCTGCGCCG	FOS	FOSg1
AGAAGCCAAGACTGAGCCGG	FOS	FOSg2
GTTCGCTGCGCCGCGGCCGC	FOS	FOSg3
AGCTGGCTGCCCTGAAGCTC	ID2	ID2g1
CAGCGGCGGCCTGAGCTTCA	ID2	ID2g2
CCCGGTCTCGCCTTCCCTCG	ID2	ID2g3
AAAATGCGGGAATCTTAACG	IKBKB	IKBKBg1
AAATGCGGGAATCTTAACGC	IKBKB	IKBKBg2
GAATCTTAACGCGGGCAGCG	IKBKB	IKBKBg3
CCCACCGCCACAAGGAGGCA	IKBKE	IKBKEg1
GGTGTCCCACCGCCACAAGG	IKBKE	IKBKEg2
GTTTCTTCCCTGCCTCCTTG	IKBKE	IKBKEg3
GAGCGGCGGACTGTGAACGC	IKBKG	IKBKGg1
GGAAGGGCGACCGCGAAACT	IKBKG	IKBKGg2
GGGACTTTCTCGGAGCGCCG	IKBKG	IKBKGg3
CCCGCCGAACCGAGGCCACC	IRF1	IRF1g1
CGGGTGGCCTCGGTTCGGCG	IRF1	IRF1g2
GGACTGGGCACGGCTCCGGG	IRF1	IRF1g3
CCATCTTAGTCTAGGGACTG	ITCH	ITCHg1
CCGGCTGCCATCTTAGTCTA	ITCH	ITCHg2
CCTCAGTCCCTAGACTAAGA	ITCH	ITCHg3
GAGTGGAGGTGCGCGGAGTC	JUN	JUNg1
TGAGTGTGGCTGAAGCAGCG	JUN	JUNg2
TGTGGCTGAAGCAGCGAGGC	JUN	JUNg3
CCAGCTCCCTGCTGGCTCCG	JUNB	JUNBg1
GAGAGCGGCCAGGCCAGCCT	JUNB	JUNBg2
GAGCTGGGGGAAACGACGCC	JUNB	JUNBg3
CGGTGTTTGCAAATATTGTG	KLF6	KLF6g1
GGGCTGCGGGAGGGTCCGGC	KLF6	KLF6g2
TGTGTGGGCTCCGCGCGCTG	KLF6	KLF6g3
CAGCAAGGACGAGTCCGCGA	MAP2K3	MAP2K3g1
CTGCGGCGGCGACTGCAGCA	MAP2K3	MAP2K3g2
GACTGCGGCGAGGACTGCGG	MAP2K3	MAP2K3g3
CGCTTGGCCGGTAGGTGACG	MAP3K14	MAP3K14g1
TGGTTGGGGAGATCGGCGCT	MAP3K14	MAP3K14g2
TTGGCCGGTAGGTGACGGGG	MAP3K14	MAP3K14g3
AGCCGCGCAGTCCTACTACC	MAP3K7	MAP3K7g1
CTACCCGGCGATCCGTGGCG	MAP3K7	MAP3K7g2
TACTACCCGGCGATCCGTGG	MAP3K7	MAP3K7g3
ACTGCGACGCAGCCCGGAGT	MAPK14	MAPK14g1
AGTCGGCCTTGTAGGGGCGA	MAPK14	MAPK14g2
GCCCGGAGTCGGCCTTGTAG	MAPK14	MAPK14g3
CCGTTACCCAGCGCTGCTCG	MAPK8	MAPK8g1
GCGGCCGAGGCCGGACGACG	MAPK8	MAPK8g2
GGACGACGCGGCTTGGATTG	MAPK8	MAPK8g3
AGTGGGTGTGAGGGGCGCCG	MAPK9	MAPK9g1
CCGGAAGGGTCGCAGCGCCC	MAPK9	MAPK9g2
GAGAAGGGAGCGGGACCGGA	MAPK9	MAPK9g3
ACCAGGAGCACCAGGACCAG	MMP9	MMP9g1
CCAGGACCAGGGGCTGCCAG	MMP9	MMP9g2
GCACCAGGAGCACCAGGACC	MMP9	MMP9g3
ACCTCCGCGGCTCCCGGCAA	MTF1	MTF1g1
GCCGTTGCCGGGAGCCGCGG	MTF1	MTF1g2
TCCGCGGCTCCCGGCAACGG	MTF1	MTF1g3
AGCGGCGGTACCGGTGCTGG	MTOR	MTORg1
AGGACAGCGGGGAAGGCGGG	MTOR	MTORg2
TTAGAGGACAGCGGGGAAGG	MTOR	MTORg3
AGGCAGAGGGAGCGAGCGGG	MYC	MYCg1
CCCGGCTCTTCCACCCTAGC	MYC	MYCg2
GCAGCGCAGCTCTGCTCGCC	MYC	MYCg3
GAAACACGAAACGGACCCTT	NFAT5	NFAT5g1
GGGGCTCAGATTCCTGTCAG	NFAT5	NFAT5g2
TTCTCCTCAGCGAAAACTGA	NFAT5	NFAT5g3
AGGAGGTTTCGCCACCGGAG	NFKB1	NFKB1g1
CGAGCCGGGGCAGGAAGAGG	NFKB1	NFKB1g2
GTTTCGCCACCGGAGCGGCC	NFKB1	NFKB1g3
AGGAAGCAGCGCGCAGCCCG	NFKBIA	NFKBIAg1
CGCCCGCCAGCGCCCCAGCG	NFKBIA	NFKBIAg2
TGCGCGCTGCTTCCTCGCTG	NFKBIA	NFKBIAg3
ACCTTGTCCTCGCTGCGCGC	NFKBIE	NFKBIEg1
CCGGGCTGTGGGGCTCCGAG	NFKBIE	NFKBIEg2
GGCCTCCTTCCCGGGCTGTG	NFKBIE	NFKBIEg3
CGGAACCCTGAGCATCCCGG	NKX3-1	NKX3-1g1
GGTGCATTCAGGCCAAGGCG	NKX3-1	NKX3-1g2
TGCTCAGGGTTCCGGAGCCG	NKX3-1	NKX3-1g3
AAGGCCGCGCTCGCGCCGAG	PDCD5	PDCD5g1
AGGGGCTGCGAGAGTGACCG	PDCD5	PDCD5g2
GCGCTGACGCCGAGCCATGG	PDCD5	PDCD5g3
GCAGCAGCCCGACACCTCAG	PIK3CA	PIK3CAg1
GGCCCCAGCCCCAGTCCCAG	PIK3CA	PIK3CAg2
GTGTCGGGCTGCTGCTGCCG	PIK3CA	PIK3CAg3
AGCTGAAGGAGGCGCTGCTG	PTGS2	PTGS2g1
TCTGGCTGTGGAGCTGAAGG	PTGS2	PTGS2g2
TGAGCGTCAGGAGCACGTCC	PTGS2	PTGS2g3
ACGATCGCGGGTCGGACGAG	RELB	RELBg1
ACGGTCTGGTGGACGATCGC	RELB	RELBg2
TCTGGTGGACGATCGCGGGT	RELB	RELBg3
AGCCCGAAGGCCGGCCTCCG	REPIN1	REPIN1g1
CGTCCATGGAGCCCGAAGGC	REPIN1	REPIN1g2
GGAGCGAGAGTGGGCCGCGG	REPIN1	REPIN1g3
CAAGAGAAACTGTGTGTGAG	SOX4	SOX4g1
GAAGAGGCCTGTTTCGCTGT	SOX4	SOX4g2
GCAAGAGAAACTGTGTGTGA	SOX4	SOX4g3
AGACTCGCCAGTTTCAACCC	SOX9	SOX9g1
CCTGCAAAGAAAAGTTTCCG	SOX9	SOX9g2
GACTGGAAACTTCAGTGGCG	SOX9	SOX9g3
AAAATTAAAGCAGAGAGGAG	TNFRSF1A	TNFRSF1Ag1
CTGGACTGAGGCTCCAGTTC	TNFRSF1A	TNFRSF1Ag2
GAAAATTAAAGCAGAGAGGA	TNFRSF1A	TNFRSF1Ag3
CGCGAGGGCGCGAGGGCAGG	TNFRSF1B	TNFRSF1Bg1
GCTGGGCTGCGAGGGCGCGA	TNFRSF1B	TNFRSF1Bg2
GGCGCGAGGGCGCGAGGGCA	TNFRSF1B	TNFRSF1Bg3
AGCAACTTAAACAGGCCCTC	TRAF1	TRAF1g1
AGGCCAGGACTCCACAAGGC	TRAF1	TRAF1g2
AGGGCAGGGGACCAGCCTTG	TRAF1	TRAF1g3
ACCGTTGGGTGAGGCGAGCG	TRAF2	TRAF2g1
CCCGCGCTCGCCTCACCCAA	TRAF2	TRAF2g2
CGTTGGGTGAGGCGAGCGCG	TRAF2	TRAF2g3
CCGAGCGGCGACGGACCGCG	TRAF3	TRAF3g1
CGCCGCGGCCCCTTACCTCG	TRAF3	TRAF3g2
GCGACGGACCGCGAGGTAAG	TRAF3	TRAF3g3
GGCGCCGGGAACTGGCGTGT	ZFP36L1	ZFP36L1g1
GTGTCGCGAAGGTCCCGGTG	ZFP36L1	ZFP36L1g2
TGTGGGACTCCAGACAGGAG	ZFP36L1	ZFP36L1g3
AGGCGCCCAGCGAGCCAGAG	ZNF22	ZNF22g1
CCCCAATCCCACTCACCGCG	ZNF22	ZNF22g2
GAGTGGTGGCTGGTCCCGCG	ZNF22	ZNF22g3
GAACGAAAGACTCGGAGCTG	ZNF267	ZNF267g1
GCCTCCCAGAACGAAAGACT	ZNF267	ZNF267g2
TCCGAGTCTTTCGTTCTGGG	ZNF267	ZNF267g3

### Sheet: ST1e_INS_gRNAs
Supplementary Table 1e. Complete lists of gRNA sequences and their target genes for insulin guide pool.
gRNA Sequence	Target Gene	gRNA Name
AACCGGCCTTGGAACAACTG	CHUK	CHUKg1
CAGGTTCCACAGTTGTTCCA	CHUK	CHUKg2
TGGAACAACTGTGGAACCTG	CHUK	CHUKg3
CTGGGCCAAATCCTGTCGCA	COPS4	COPS4g1
GCCCAGCTCATGAATTCGAG	COPS4	COPS4g2
GCCGCTCGAATTCATGAGCT	COPS4	COPS4g3
AAACCTTCCCTGGCATCTGG	DR1	DR1g1
GATCGTGGAAGCCGAAGACG	DR1	DR1g2
GGTGGTCCCTCCAGATGCCA	DR1	DR1g3
CCCGTTCGAGACAGCGCGGG	EIF2B1	EIF2B1g1
CGGACCCGTTCGAGACAGCG	EIF2B1	EIF2B1g2
GGACCCGTTCGAGACAGCGC	EIF2B1	EIF2B1g3
CCCAGGCCTGGGTTCCGAGG	ELK1	ELK1g1
CCCCCCAGGCCTGGGTTCCG	ELK1	ELK1g2
CCTCGGAACCCAGGCCTGGG	ELK1	ELK1g3
ACTGCTCGTTCGCTGCGCCG	FOS	FOSg1
AGAAGCCAAGACTGAGCCGG	FOS	FOSg2
GTTCGCTGCGCCGCGGCCGC	FOS	FOSg3
ACGTGACCTTAACGCTCCGC	FOXM1	FOXM1g1
CCGGCGCCAATTTCAAACAG	FOXM1	FOXM1g2
TTGGCGCCGGCGGAGCGTTA	FOXM1	FOXM1g3
CAGGGCCGCGGACGGAAGGA	FOXO1	FOXO1g1
CTGACAGGGCCGCGGACGGA	FOXO1	FOXO1g2
GGAAGGACGGACGGACGCCG	FOXO1	FOXO1g3
CCGCCCTGCTCGTGGAAGGG	FOXO3	FOXO3g1
CCTCCCTTCCACGAGCAGGG	FOXO3	FOXO3g2
CCTCCTCCCTTCCACGAGCA	FOXO3	FOXO3g3
CAAAACAAAAGGGAAACCCG	FOXO4	FOXO4g1
CTGCTTGGAGCAAAACAAAA	FOXO4	FOXO4g2
GTCAGGAGGGGGCTGCTGCT	FOXO4	FOXO4g3
CGGAAACTTTGGGCTCCACC	GRB10	GRB10g1
CTCGGCGCTCGGAGACCCGG	GRB10	GRB10g2
GCAGAGAGGGAAGCGAGCTG	GRB10	GRB10g3
GGCAGAGTCTGTGCCTGTGG	GRB2	GRB2g1
TGTGGCAGAGTCTGTGCCTG	GRB2	GRB2g2
TTGCTGCTTCGGCGACCGGG	GRB2	GRB2g3
CACAGCCCCGGGGCCCAGCA	HSF1	HSF1g1
CCGGGGCTGTGTGTGCGCAG	HSF1	HSF1g2
GGCGGCCATGCTGGGCCCCG	HSF1	HSF1g3
CGGCGGAGCTGCGTGAGGCC	IGF2	IGF2g1
GCGGGCAGGCGTGGGCCAGG	IGF2	IGF2g2
GGAGCTGCGTGAGGCCCGGC	IGF2	IGF2g3
AAAATGCGGGAATCTTAACG	IKBKB	IKBKBg1
AAATGCGGGAATCTTAACGC	IKBKB	IKBKBg2
GAATCTTAACGCGGGCAGCG	IKBKB	IKBKBg3
CCGACGGACTAGCTGACTGG	INSR	INSRg1
CGACGGACTAGCTGACTGGC	INSR	INSRg2
CGGACTAGCTGACTGGCGGG	INSR	INSRg3
AGACGGCGGCGCGGTCGGAG	IRS1	IRS1g1
GACGGCGGCGCGGTCGGAGG	IRS1	IRS1g2
GCGGCGCGGTCGGAGGGGGC	IRS1	IRS1g3
ACGGCGACCCGGGCTCGTCG	IRS2	IRS2g1
CGACGAGCCCGGGTCGCCGT	IRS2	IRS2g2
GCGGGGACCGCGACGAGCCC	IRS2	IRS2g3
ACTAAGAGGTGCAGCAGCGG	IRS4	IRS4g1
AGCGGCAGCTCTAGCAGCAG	IRS4	IRS4g2
CAAGCGACAAGAAGACTAAG	IRS4	IRS4g3
AGGCAGGCAATCGGTCCGAG	MAPK1	MAPK1g1
CTGAAGAGCCGACAGCCACT	MAPK1	MAPK1g2
GGAGGAAGGAAGACGCCGAG	MAPK1	MAPK1g3
CCGACCCCCTCGGTTCTACG	MAPK3	MAPK3g1
GGAGCCCCGTAGAACCGAGG	MAPK3	MAPK3g2
GGGAGCCCCGTAGAACCGAG	MAPK3	MAPK3g3
AGCGGCGGTACCGGTGCTGG	MTOR	MTORg1
AGGACAGCGGGGAAGGCGGG	MTOR	MTORg2
TTAGAGGACAGCGGGGAAGG	MTOR	MTORg3
GCAGCAGCCCGACACCTCAG	PIK3CA	PIK3CAg1
GGCCCCAGCCCCAGTCCCAG	PIK3CA	PIK3CAg2
GTGTCGGGCTGCTGCTGCCG	PIK3CA	PIK3CAg3
CCACACCTCCGACAGTCCCT	POLR2G	POLR2Gg1
GGATTCCCAGGGACTGTCGG	POLR2G	POLR2Gg2
GTAGAACATCTTCCCAGACC	POLR2G	POLR2Gg3
CAAGATCGTCGGCAACAAGT	POLR2L	POLR2Lg1
GATCGTCGGCAACAAGTGGG	POLR2L	POLR2Lg2
TTCACTTGTGGCAAGATCGT	POLR2L	POLR2Lg3
CAGGCGAGGGAGATGAGAGA	PTEN	PTENg1
TCATGGCTGCAGCTTCCGAG	PTEN	PTENg2
TTGAGAGTTGAGCCGCTGTG	PTEN	PTENg3
CGCTGGCGGACCGCGCGCAG	RAD51	RAD51g1
GAAGCGCCGCACTCTCCTTA	RAD51	RAD51g2
GGAGAGTGCGGCGCTTCCCG	RAD51	RAD51g3
CCGGGCCCATGAGGCGACGA	RPS6KB1	RPS6KB1g1
GCCTAAGCAGCCGGTGATGG	RPS6KB1	RPS6KB1g2
GCGGCGGGTCCGGGCCCATG	RPS6KB1	RPS6KB1g3
GGTGATGACGGTGAAAACTG	SGK1	SGK1g1
TCACCGTCATCACCACCGCG	SGK1	SGK1g2
TTTCACCGTCATCACCACCG	SGK1	SGK1g3
AAACTGTCTGGGTCTGAGCT	SHC1	SHC1g1
AACTGTCTGGGTCTGAGCTG	SHC1	SHC1g2
GATGGGGCCTGAAACTGTCT	SHC1	SHC1g3
CACTTGGAAACACTCACCCG	SMARCE1	SMARCE1g1
GCGGGTGAGTGTTTCCAAGT	SMARCE1	SMARCE1g2
GTGAGTGTTTCCAAGTGGGA	SMARCE1	SMARCE1g3
CCGGCCCCCCCCAACCCCCC	SP1	SP1g1
GAAAAACGCGGACGCTGACG	SP1	SP1g2
GCTGACGAGGCAAGCGAACC	SP1	SP1g3
CAGGACACGAACGCGCGGAG	SREBF1	SREBF1g1
CAGGGCAGGACACGAACGCG	SREBF1	SREBF1g2
GTGTCCTGCCCTGGCCTCAG	SREBF1	SREBF1g3
CGGGCGCAACGCAAACATGG	SREBF2	SREBF2g1
GCGGGTGGCACCCGTCGGTG	SREBF2	SREBF2g2
TGGCGGCGGGTGGCACCCGT	SREBF2	SREBF2g3
AGGAAAGTGAGGGCCCAGGT	SRF	SRFg1
AGGTCGGCCCGGGCGTGCAG	SRF	SRFg2
CGGCCGCCGCTGCGAACCCG	SRF	SRFg3
ACCTCAAAGCCCCAGCAGCA	TAF3	TAF3g1
GTGCTGCTGGGGCTTTGAGG	TAF3	TAF3g2
TGGCGCGCTCCGTGCTGCTG	TAF3	TAF3g3
ACCCGGACGGAGGGCCGGCG	TAF7	TAF7g1
GGGTAGGCGACCCGGACGGA	TAF7	TAF7g2
TGCTGGGTAGGCGACCCGGA	TAF7	TAF7g3
CCTTACCGTTCCGGAGCCAC	TAF8	TAF8g1
GGAGCCACCGGCCCCAGCTG	TAF8	TAF8g2
TGGGGCCGGTGGCTCCGGAA	TAF8	TAF8g3
CTGTGAGGTAAACAGCTGAG	TSC1	TSC1g1
GACTGTGAGGTAAACAGCTG	TSC1	TSC1g2
TGTGAGGTAAACAGCTGAGG	TSC1	TSC1g3
CGCCTTTCTCCGCGTCGGGG	TSC2	TSC2g1
GGGTGCGCCTTTCTCCGCGT	TSC2	TSC2g2
GTGCGCCTTTCTCCGCGTCG	TSC2	TSC2g3
AAAGGTGGCGGCGCTTTCGG	TTF1	TTF1g1
AAGGTGGCGGCGCTTTCGGA	TTF1	TTF1g2
GAGAAAGGTGGCGGCGCTTT	TTF1	TTF1g3
GAAGTTAGGTGTCCAGAGCA	TTF2	TTF2g1
GCTAGGGTCTCAGCGTCCCG	TTF2	TTF2g2
GGTGTCCAGAGCACGGTAAG	TTF2	TTF2g3
CAGAACTTTAGGGGTCCCGT	XBP1	XBP1g1
CGACAGAAGCAGAACTTTAG	XBP1	XBP1g2
CTAAAGTTCTGCTTCTGTCG	XBP1	XBP1g3
AAACAGCCCGGCCGGCCAAG	ZNF593	ZNF593g1
ATGGCCAGAAACAGCCCGGC	ZNF593	ZNF593g2
TGTCCGGCGGGAGCGACCCA	ZNF593	ZNF593g3

### Sheet: ST1f_all_genes_by_pathway
Supplementary Table 1f. Complete lists of perturbation target genes in each pathway.
Target Gene	Pathway
ATF3	IFNG
ATF5	IFNG
BATF2	IFNG
CEBPB	IFNG
CEBPE	IFNG
CLK1	IFNG
CUL1	IFNG
EHF	IFNG
ETV7	IFNG
FBXO6	IFNG
FMNL2	IFNG
FOXN3	IFNG
GUK1	IFNG
HLA-DQB1	IFNG
HLX	IFNG
IFI16	IFNG
IFNGR1	IFNG
IFNGR2	IFNG
IRF1	IFNG
IRF2	IFNG
IRF5	IFNG
IRF7	IFNG
IRF9	IFNG
JAK1	IFNG
JAK2	IFNG
JUN	IFNG
KIN	IFNG
KLF4	IFNG
MAFB	IFNG
MAFF	IFNG
MCRS1	IFNG
MYC	IFNG
NFKB1	IFNG
PARP12	IFNG
PIK3CA	IFNG
PLEK	IFNG
PPARG	IFNG
PRDM1	IFNG
PTGES3	IFNG
PTPN11	IFNG
RARRES3	IFNG
RFX5	IFNG
RNF14	IFNG
RUNX1	IFNG
SOX2	IFNG
SP100	IFNG
SP110	IFNG
SRC	IFNG
STAT1	IFNG
STAT2	IFNG
STAT3	IFNG
TAPBPL	IFNG
TBX21	IFNG
TRAFD1	IFNG
TSC22D1	IFNG
ZC3H3	IFNG
ZFP36	IFNG
ZNF267	IFNG
ZNFX1	IFNG
ADAR	IFNB
AKT1	IFNB
BATF2	IFNB
BRD9	IFNB
CEBPB	IFNB
CEBPG	IFNB
CRKL	IFNB
DRAP1	IFNB
DTX3L	IFNB
ELK1	IFNB
ETS1	IFNB
ETS2	IFNB
FOS	IFNB
H1F0	IFNB
HERC5	IFNB
HERC6	IFNB
HES4	IFNB
ID1	IFNB
ID2	IFNB
ID3	IFNB
IFI16	IFNB
IFNAR1	IFNB
IFNAR2	IFNB
IRF1	IFNB
IRF3	IFNB
IRF7	IFNB
IRF9	IFNB
JAK1	IFNB
JUN	IFNB
MAP3K14	IFNB
MAPK14	IFNB
MAPK8	IFNB
MEF2A	IFNB
MYC	IFNB
NFE2L3	IFNB
NFKB1	IFNB
PARP12	IFNB
POU2F1	IFNB
RAP1GAP	IFNB
RAPGEF1	IFNB
RNF114	IFNB
SMARCA5	IFNB
SOCS1	IFNB
SP100	IFNB
SP110	IFNB
STAT1	IFNB
STAT2	IFNB
STAT3	IFNB
STAT4	IFNB
STAT5A	IFNB
STAT6	IFNB
TRAFD1	IFNB
TRIM21	IFNB
TRIM22	IFNB
TYK2	IFNB
UBA7	IFNB
UBE2L6	IFNB
USP18	IFNB
VAV1	IFNB
ZBP1	IFNB
ZNFX1	IFNB
AKT1	TGFB1
ATF2	TGFB1
CHUK	TGFB1
CREBBP	TGFB1
CUL1	TGFB1
EP300	TGFB1
FOS	TGFB1
FOXP2	TGFB1
HDAC4	TGFB1
HDAC5	TGFB1
HRAS	TGFB1
IKBKB	TGFB1
IRF7	TGFB1
JUN	TGFB1
KRAS	TGFB1
MAP3K7	TGFB1
MAPK1	TGFB1
MAPK14	TGFB1
MAPK3	TGFB1
MED15	TGFB1
MYC	TGFB1
NFKB1	TGFB1
NRAS	TGFB1
PAK1	TGFB1
PIK3CA	TGFB1
PPP2CA	TGFB1
PRKCA	TGFB1
RAF1	TGFB1
RBL1	TGFB1
RBX1	TGFB1
RELA	TGFB1
RHOA	TGFB1
RPS6KB1	TGFB1
RUNX1	TGFB1
RUNX2	TGFB1
RUNX3	TGFB1
SKP1	TGFB1
SMAD1	TGFB1
SMAD2	TGFB1
SMAD3	TGFB1
SMAD4	TGFB1
SMAD5	TGFB1
SMAD6	TGFB1
SMAD7	TGFB1
SMAD9	TGFB1
SMURF1	TGFB1
SMURF2	TGFB1
SP1	TGFB1
TGFBR1	TGFB1
TGFBR2	TGFB1
TGFBR3	TGFB1
TGIF1	TGFB1
ARID5B	TNFA
BATF	TNFA
BIRC2	TNFA
BIRC3	TNFA
CASP10	TNFA
CASP3	TNFA
CASP7	TNFA
CASP8	TNFA
CEBPB	TNFA
CHUK	TNFA
CREB1	TNFA
CSF1	TNFA
CSF2	TNFA
DNM1L	TNFA
FADD	TNFA
FOS	TNFA
ID2	TNFA
IKBKB	TNFA
IKBKE	TNFA
IKBKG	TNFA
IRF1	TNFA
ITCH	TNFA
JUN	TNFA
JUNB	TNFA
KLF6	TNFA
MAP2K3	TNFA
MAP3K14	TNFA
MAP3K7	TNFA
MAPK14	TNFA
MAPK8	TNFA
MAPK9	TNFA
MMP9	TNFA
MTF1	TNFA
MTOR	TNFA
MYC	TNFA
NFAT5	TNFA
NFKB1	TNFA
NFKBIA	TNFA
NFKBIE	TNFA
NKX3-1	TNFA
PDCD5	TNFA
PIK3CA	TNFA
PTGS2	TNFA
RELB	TNFA
REPIN1	TNFA
SOX4	TNFA
SOX9	TNFA
TNFRSF1A	TNFA
TNFRSF1B	TNFA
TRAF1	TNFA
TRAF2	TNFA
TRAF3	TNFA
ZFP36L1	TNFA
ZNF22	TNFA
ZNF267	TNFA
CHUK	INS
COPS4	INS
DR1	INS
EIF2B1	INS
ELK1	INS
FOS	INS
FOXM1	INS
FOXO1	INS
FOXO3	INS
FOXO4	INS
GRB10	INS
GRB2	INS
HSF1	INS
IGF2	INS
IKBKB	INS
INSR	INS
IRS1	INS
IRS2	INS
IRS4	INS
MAPK1	INS
MAPK3	INS
MTOR	INS
PIK3CA	INS
POLR2G	INS
POLR2L	INS
PTEN	INS
RAD51	INS
RPS6KB1	INS
SGK1	INS
SHC1	INS
SMARCE1	INS
SP1	INS
SREBF1	INS
SREBF2	INS
SRF	INS
TAF3	INS
TAF7	INS
TAF8	INS
TSC1	INS
TSC2	INS
TTF1	INS
TTF2	INS
XBP1	INS
ZNF593	INS
