## Supplementary Table and File for "Systematic reconstruction of molecular pathway signatures using scalable single-cell perturbation screens": STable_2_outlier_genes_Ultima_Illumina.xlsx

### Sheet: ST2_Outliers_Ultima_Illumina
Pathway	Outlier_genes
IFNB	SLC26A3, HIST2H2AA4, AC098976.1, RAP1BP3, AL355816.1, AL445183.3, RN7SKP230, TMEM211, AC104763.2, API5P1, AC005099.1, MED14P1, RN7SL716P, NPIPB10P, YWHAZP5, VTRNA1-2, AL138826.1, HDGFP1, HNRNPA3P3, SNAP23P1, AC004839.1, RPS15AP1, HNRNPA3P5, RPL26P35, TPM3P8, ELL2P1, AC027612.3, SNORA61, AC091826.1, RPS26P31, PARP1P1, RNU4-39P, RN7SKP90, AC133634.1, RN7SL498P, HMGN2P3, LINC00402, AC009567.1, Z8606…
INS	SLC26A3, RAP1BP3, TMEM211, AC098976.1, LINC00402, NPIPB10P, RN7SKP230, MED14P1, HIST2H2AA4, HNRNPA3P3, RN7SL827P, AL355816.1, RPL26P28, YWHAZP5, AC005099.1, AL445183.3, OR52I1, RNU4-39P, RPL26P35, RF00017.12, AL138826.1, HDGFP1, AL354702.1, RN7SL716P, SNORA61, AL023807.1, AL158154.2, RPL31P52, AL158801.5, AC104763.2, VTRNA1-2, RN7SKP90, RPS15AP1, RGPD5, RF00017.56, AC146944.3, AC138207.3, SNAP23P…
Supplementary Table 2: Top 50 genes with the most divergent expression between Illumina NovaSeq and Ultima Genomics UG100 platforms.
