## Supplementary Table and File for "Systematic reconstruction of molecular pathway signatures using scalable single-cell perturbation screens": STable_3_MultiCCA_perturbation_program.xlsx

### Sheet: ST3a_IFNB
Pathway	Program	Perturbation	Gene
IFNB	IFNB_program1_up	A549-IFNAR1, A549-IFNAR2, A549-IRF9, A549-JAK1, A549-STAT1, A549-STAT2, A549-TYK2, A549-USP18, BXPC3-IFNAR1, BXPC3-IFNAR2, BXPC3-IRF9, BXPC3-JAK1, BXPC3-STAT1, BXPC3-STAT2, BXPC3-TYK2, BXPC3-USP18, HAP1-IFNAR1, HAP1-IFNAR2, HAP1-IRF9, HAP1-JAK1, HAP1-STAT1, HAP1-STAT2, HAP1-TYK2, HAP1-USP18, HT29-IFNAR1, HT29-IFNAR2, HT29-IRF9, HT29-JAK1, HT29-STAT1, HT29-STAT2, HT29-TYK2, HT29-USP18, K562-IFNAR1…	AHNAK PABPC1 PRKDC MT-ATP6 MT-ND5 EEF1A1 MT-ND4 FAT1 MYH9 MT-CO3 MT-CYB CBX5 EEF2 PTPRF EIF4G2 MT-ATP8 H2AFV NORAD TFRC CENPF NUCKS1 ADK EIF4B HSP90AB1 SET EGFR TRIO IQGAP1 RPL4 HSPA8 CD44 TOP2A ENO1 HNRNPA1 DDX21 CANX HSP90AA1 EIF3A XRCC5 KIF23 IPO5 SCFD2 AP2B1 FLNA SMARCC1 NAA50 CMSS1 SMYD3 PBX3 FER NPM1 IPO7 RPS6 HSPD1 NUDT3 KIF4A PTPN11 STAG1 CAPN2 CKAP5 BRI3BP ERMP1 DOCK5 ACTR2 PKP4 LRPPRC C…
IFNB	IFNB_program1_down	A549-IFNAR1, A549-IFNAR2, A549-IRF9, A549-JAK1, A549-STAT1, A549-STAT2, A549-TYK2, A549-USP18, BXPC3-IFNAR1, BXPC3-IFNAR2, BXPC3-IRF9, BXPC3-JAK1, BXPC3-STAT1, BXPC3-STAT2, BXPC3-TYK2, BXPC3-USP18, HAP1-IFNAR1, HAP1-IFNAR2, HAP1-IRF9, HAP1-JAK1, HAP1-STAT1, HAP1-STAT2, HAP1-TYK2, HAP1-USP18, HT29-IFNAR1, HT29-IFNAR2, HT29-IRF9, HT29-JAK1, HT29-STAT1, HT29-STAT2, HT29-TYK2, HT29-USP18, K562-IFNAR1…	RNF213 DDX58 PARP14 MX1 DDX60L STAT1 IFIT3 OAS3 SP100 SAMD9 EIF2AK2 IFIH1 OAS2 IFI44L PLSCR1 SAMHD1 EPSTI1 MX2 DDX60 PNPT1 PARP12 PARP9 IFI6 SP110 IFIT1 ZC3HAV1 IFI44 ZNFX1 XAF1 RSAD2 HERC6 LAP3 SAMD9L TRIM22 OAS1 ADAR IFIT2 HELZ2 NUB1 STAT2 B2M OASL TDRD7 XRN1 TRIM25 SPATS2L WARS PML IFI16 CMPK2 TRIM14 NLRC5 APOL6 DTX3L RICTOR TRANK1 TAP2 SLFN5 PLEKHA4 IFI27 HLA-E TRIM5 HLA-B SMCHD1 AC116366.3 C…
IFNB	IFNB_program2_up	A549-ADAR, BXPC3-ADAR, HAP1-ADAR, HT29-ADAR, K562-ADAR	CHD2 NEDD4 IARS GARS ASNS LINC00662 SAMD4A ATF3 HDAC9 ZFPM2-AS1 SLC7A11 AARS CARS ABL2 SYNE1 EGFR YARS TRIO SESN2 ERN1 HIVEP2 KDM6B PPP1R15A NFKB1 TNFAIP3 IL6ST BIRC3 ZNF217 ZFAND3 NCOA7 NFKB2 OGT SPAG9 UHRF1BP1 ELL2 PATL2 PSAT1 NOCT IGF2BP2 AHR ANKRD11 AF117829.1 MARS ZC3H11A MED13 SLC38A1 LRRC49 FNDC3A AFF4 GOT1 BAZ2B MAP1LC3B NFAT5 DENND4A GRB10 TARS VEGFA FRMD6 GTPBP2 NBR2 JAK1 EGR1 YTHDC1 MC…
IFNB	IFNB_program2_down	A549-ADAR, BXPC3-ADAR, HAP1-ADAR, HT29-ADAR, K562-ADAR	HSP90AA1 ACACA HSPA8 HSP90AB1 ENO1 MX1 PTMA PBX1 SCD NFIA SAMHD1 NCL TNS4 LRP8 CALR SPIDR PDIA3 PCCA BRIP1 ASPH TFRC ABCC4 FANCA MYO19 LGR4 NCAPD3 TGM2 TUBB SMYD3 NSD2 CERS6 POLA1 LDHA LAMB1 ACTB PDIA6 ACLY LDLR LAP3 MT-ND5 MMS22L HSP90B1 PA2G4 CSE1L NPM1 SEMA4B ABCC1 PDIA4 MT-ND6 MCM3 SEPT9 HNRNPA1 GPI TKT HSPG2 ELOVL6 RIN2 ECPAS DAPK1 PRKDC MAT2A HELLS RNF213 LAMA3 IFI6 CANX LDHB DROSHA ITGA6 P…
IFNB	IFNB_program3_up	A549-IRF1, A549-STAT1, BXPC3-IRF1, BXPC3-IRF7, BXPC3-NFE2L3, BXPC3-POU2F1, BXPC3-SP100, HT29-DRAP1, K562-MAPK14	IGF2BP2 NRG1 FAT1 CMSS1 HSP90AA1 LINC01322 HSPD1 STAG1 XACT KRT6A EIF4G1 TFRC PTPRG AADACP1 PHLDB2 CALB1 KPNA4 HCLS1 PABPC1 CACNA2D1 U2SURP DHX36 HSP90AB1 KDM7A TRA2B AC092920.1 POLQ EIF4A2 ZNF148 XKR6 DLG1 ZFPM2-AS1 MT-ND4 TP63 SACS ITGA6 CIP2A NCL PTHLH RAN NAA50 HSPA8 SLC12A8 ACAP2 RPL4 SMC4 MRPL3 RSRC1 DCBLD2 MT-ND5 GSK3B VAV2 AC020687.1 PARP9 ZNF462 ATP13A3 HSP90B1 RASA2 CDV3 AC105460.1 FXR1…
IFNB	IFNB_program3_down	A549-IRF1, A549-STAT1, BXPC3-IRF1, BXPC3-IRF7, BXPC3-NFE2L3, BXPC3-POU2F1, BXPC3-SP100, HT29-DRAP1, K562-MAPK14	SP140L IL1RAPL1 NUB1 IFIT2 IFIT3 PCDH7 PDE4D PCED1B WARS SAMD9L ALDH1A3 SMCHD1 FRMD5 ARHGAP26 CDH6 PBX1 PLEKHA7 CYP1B1 GDA KIF13B LIFR DAPK1 MUC4 ADGRF1 GBP4 RNF213 GNE GBP3 SEMA3A PDZD2 LYN ZC3HAV1 RBPMS EPS8 RTKN2 LGR4 MAML2 CCSER1 CAB39 ACOXL MYO5B SAMD12 FUT8 GBP1 MXD1 UGT1A8 CTSS SRPX2 HIVEP3 COBL C9orf3 PRAG1 SEC16B LINC00511 BRIP1 MTUS1 GALNT5 MUC16 KRT13 OPTN PITPNC1 KIAA1551 SP110 GSN PA…
Supplementary Table 3a: Perturbation programs and program signatures for IFNB pathway identified by MultiCCA

### Sheet: ST3b_IFNG
Pathway	Program	Perturbation	Gene
IFNG	IFNG_program1_up	A549-IFNGR1, A549-IFNGR2, A549-JAK1, A549-JAK2, A549-STAT1, BXPC3-IFNGR1, BXPC3-IFNGR2, BXPC3-JAK1, BXPC3-JAK2, BXPC3-MAFF, BXPC3-STAT1, HAP1-IFNGR1, HAP1-IFNGR2, HAP1-JAK1, HAP1-JAK2, HAP1-STAT1, HT29-IFNGR1, HT29-IFNGR2, HT29-JAK1, HT29-JAK2, HT29-STAT1, K562-IFNGR1, K562-IFNGR2, K562-JAK1, K562-JAK2, K562-STAT1, MCF7-IFNGR1, MCF7-IFNGR2, MCF7-JAK1, MCF7-JAK2, MCF7-STAT1	AHNAK ASTN2 TPM1 MAGI1 EFNA5 ROR1 VCL FAT1 ANTXR1 THSD4 PDE8A HSPG2 KLF12 IMMP2L SEMA3C NPAS2 SPIRE1 FGFR2 SLC22A23 PPP1R9A LHFPL2 KITLG CHD3 IGF1R MICAL2 BCKDHB C15orf41 TTC3 NUMA1 GREB1L DACH1 MACC1 ITGB5 APBA1 PPARG DDAH1 DAAM1 ITSN1 MYH9 SLC7A11 TACC2 TPD52L1 KRT7 ERBIN MYH10 PATJ PCED1B HS6ST3 PYGB PRELID2 AC078923.1 ANXA2 ITPR2 BCL2L1 GRIP1 CTNNAL1 CRADD MYO1D EHBP1 UGT1A6 MPRIP MARCH1 PHLD…
IFNG	IFNG_program1_down	A549-IFNGR1, A549-IFNGR2, A549-JAK1, A549-JAK2, A549-STAT1, BXPC3-IFNGR1, BXPC3-IFNGR2, BXPC3-JAK1, BXPC3-JAK2, BXPC3-MAFF, BXPC3-STAT1, HAP1-IFNGR1, HAP1-IFNGR2, HAP1-JAK1, HAP1-JAK2, HAP1-STAT1, HT29-IFNGR1, HT29-IFNGR2, HT29-JAK1, HT29-JAK2, HT29-STAT1, K562-IFNGR1, K562-IFNGR2, K562-JAK1, K562-JAK2, K562-STAT1, MCF7-IFNGR1, MCF7-IFNGR2, MCF7-JAK1, MCF7-JAK2, MCF7-STAT1	PARP14 WARS STAT1 RNF213 IRF1 NLRC5 TAP2 GBP1 TAP1 LAP3 PARP9 APOL6 AC116366.3 B2M HLA-E XRN1 SP100 ZC3HAV1 GBP4 APOL2 SAMHD1 STAT2 TAPBP GBP2 DPYD VPS13C HLA-B APOL1 SP110 DTX3L ERAP1 PARP12 ERAP2 NUB1 DDX60 LINC02100 CFH SYNE2 IDO1 ADAR CIITA OAS3 PML IFIT3 DDX58 ZNFX1 MYCBP2 XAF1 JAK2 PSME2 PLSCR1 ICAM1 DDX60L DOCK9 CASP8 UBE2L6 AC016831.1 IL15 SP140L NAMPT STAT3 TRIM22 IFIH1 EIF2AK2 ALPK1 CD4…
IFNG	IFNG_program2_up	A549-IRF1, BXPC3-IRF2, HAP1-IRF1, HT29-IRF1	CFH CXCL9 THBS1 DENND4A ST5 THSD4 SERPING1 ZNF609 IFI6 CEMIP2 GLIS3 HAPLN3 AC099520.1 RARRES1 MTUS1 EEPD1 MAP7 ALDH1A1 NBEA NCAM2 COL27A1 PROS1 JARID2 PXYLP1 SCN9A PPM1H PCCA NUCB1 IFI16 TRPS1 GRAMD2B ZHX3 TPST1 BTBD11 MFSD1 PVT1 TMEM65 PLA2R1 SERINC5 ABCC5 FADS2 MTA3 CELSR1 FASN TBC1D30 STK3 FAM110C RHOBTB3 TESK2 KCNIP4 TENM1 DYNC2H1 STIM1 BCL3 SOD2 OBSCN ASTN2 PRICKLE2 RASAL2 NNMT NAPA GOLM1 MU…
IFNG	IFNG_program2_down	A549-IRF1, BXPC3-IRF2, HAP1-IRF1, HT29-IRF1	RNF213 WARS GBP4 GBP1 PARP14 LINC02100 LAP3 NUB1 KIAA1217 TAP2 PARP8 JAK2 DOCK9 AC005515.1 AC005515.2 ERAP2 AL050403.2 AC016831.1 CD74 MYCBP2 XAF1 FRMD5 IDO1 PLXNA2 GBP3 VPS13C APOL1 CTSS LINC02328 PARP12 MUC16 XRN1 SAMD9L HLA-B IL15 BTN3A1 ERAP1 FAM111A FER1L4 BTN3A3 OPTN CD274 ABCC3 UBA6 SLC9A7 MTAP ZNFX1 FRMD3 UTRN B2M LIMCH1 AC116366.3 LMO7 PSME2 RNF19A UBR2 ACSL5 SLC44A1 DPYD ZC3HAV1 RAB27B …
IFNG	IFNG_program3_up	HAP1-ZC3H3, HT29-ZC3H3, MCF7-ZC3H3, K562-ZC3H3	LINC01004 PNN MAT2A AC008443.1 BICRAL AC139887.2 AC007216.4 LINC02100 AL080276.2 ZNF207 Z94721.1 MATR3.1 AC027644.4 LUC7L3 LENG8 EMC3-AS1 SNRPA AC104986.2 CNIH3 AL117336.3 XRCC2 AC008741.2 PNISR HNRNPA3 ANKRD10 DDX17 AL365275.1 RAB30-AS1 RBM15 THUMPD3-AS1 TARDBP SDCBP2-AS1 SAP30L-AS1 PRPF40B LINC02577 KHDC4 OIP5-AS1 TXLNA RSRP1 AL133410.1 GATD1 ARGLU1 KLHDC10 SRSF1 BRD8 AK3 MYLK-AS1 AC003006.1 AC…
IFNG	IFNG_program4_up	HT29-CEBPB, HT29-IRF2, BXPC3-BATF2, BXPC3-CEBPB, BXPC3-EHF, BXPC3-ETV7, BXPC3-GUK1, BXPC3-IRF1, BXPC3-IRF7, BXPC3-PARP12	HIVEP3 CEACAM6 AKAP12 LIFR RALGPS2 DUOX2 PCDH7 DIAPH2 UACA NOS1AP LINC00511 CCSER1 FRMD5 IDO1 GBP4 FLNB LMO7 MUC16 CDH1 GSAP DDX60L DPY19L1 GRAMD2B TOX CYP1B1 PDE4D OSMR FGF13 LINC00431 JAK2 THBS1 GLCCI1 RALA SLC22A3 SMCHD1 CPA6 B4GALNT3 ITGB6 SLC44A3-AS1 SAMD9L OAS3 ZFYVE28 CDH11 GSN LAP3 IFIT3 RNF213 FER1L4 SERPING1 APOL1 CXCL11 LPAR1 PDP1 DHRS9 UBA6 ITPR2 EML6 THSD4 RNF144B CXCL9 RGS17 SULF2 J…
IFNG	IFNG_program4_down	HT29-CEBPB, HT29-IRF2, BXPC3-BATF2, BXPC3-CEBPB, BXPC3-EHF, BXPC3-ETV7, BXPC3-GUK1, BXPC3-IRF1, BXPC3-IRF7, BXPC3-PARP12	MBNL1 FNDC3B PHLDB2 STAG1 POLQ CMSS1 ATP13A3 TBL1XR1 RSRC1 ATR ZBTB20 IGF2BP2 U2SURP COL27A1 AADACP1 C1S EIF4G1 FIRRE PVT1 AL033504.1 RAB7A XACT ST3GAL6 EIF4A2 LAMC2 NFIA PSMD2 OPA1 SAMD5 MGST1 BBX PPARGC1B ABCC5 DHX36 SMC4 XPO4 LYPD6B ALCAM TFDP2 SENP5 FTX MRPL3 ECT2 MIR100HG NAA50 GOLGB1 FXR1 MSN CAV1 NRG1 RFC3 HSPD1 PLXNA1 SLC25A36 NFKBIZ EEFSEC GALNT14 LINC01322 SLC7A1 DGKG KPNA1 PHC3 ATP2C1 …
IFNG	IFNG_program5_up	HT29-SRC, BXPC3-HLA-DQB1, BXPC3-PTPN11, A549-PIK3CA, A549-SRC	SAMD9 AKAP12 GBP4 IFIH1 ITGA3 GBP1 SLFN5 CASC19 RASEF CTSB NUB1 GBP3 SLC38A2 RNF213 AC016205.1 COL4A5 FMNL2 SYT1 ANKRD20A5P DIAPH2 HMGCS1 BACH1 THSD4 MDM2 VDR ITGA2 IFIT3 APOL1 MYO1D ABCA5 TNFAIP2 HEG1 ZC3HAV1 RNF24 LAMB3 FLNB SETX CD55 FN1 OSMR SERPINE1 CYP1B1 DSG2 ANK2 DLC1 NAV2 NPEPPS KLF6 LSS ITPR2 SSH2 AP005212.4 UBE2Z FMN1 HIVEP3 ITGB4 B2M TNFAIP3 LMO7 COL4A6 UTRN
IFNG	IFNG_program5_down	HT29-SRC, BXPC3-HLA-DQB1, BXPC3-PTPN11, A549-PIK3CA, A549-SRC	CMSS1 ALCAM XPO4 ATP13A3 MARK3 TBL1XR1 ZFAS1 CHN2 SIPA1L1 TPX2 DYNC1H1 SUCLA2 NAA16 DANT2 TMCC1 XACT PHLDB2 PNN ASB7 MGST1 RBM25 FAT1 SAMD5 MSI2 ZNF462 AL136418.1 SMC4 UGGT2 WDHD1 DHX36 SLC25A21 RBM26 MYCBP2 C1S MTA1 KLF5 IGF1R BRF1 WWC1 SH3RF1 TSHZ2 SLC2A9 PYGL LINC00598 FSTL4 SLC7A1
Supplementary Table 3b: Perturbation programs and program signatures for IFNG pathway identified by MultiCCA

### Sheet: ST3c_TNFA
Pathway	Program	Perturbation	Gene
TNFA	TNFA_program1_down	A549-CHUK, A549-IKBKB, A549-MAP3K7, A549-NFKBIA, A549-TNFRSF1A, BXPC3-CHUK, HT29-CHUK, HT29-IKBKG, HT29-MAP3K7, HT29-RELB, HT29-TNFRSF1A, HT29-TRAF3, K562-BIRC2, K562-CSF1, K562-IKBKE, K562-IRF1, K562-MAPK14, K562-NFKBIA, K562-TRAF3, K562-ZFP36L1, MCF7-CHUK, MCF7-FADD, MCF7-IKBKB, MCF7-TNFRSF1A	BIRC3 TNIP1 SMAD3 TNFAIP3 TNFAIP2 ICAM1 PARP14 TAPBP IRAK2 HDAC9 RNF213 CXCL8 KYNU ARNTL2 SOD2 IFIH1 FGD6 C3 IKBKE SQSTM1 NFKBIA RELB DDX60L EXT1 OPTN CTSS NFKB1 NFAT5 FNDC3B ITGAV DDX58 KLHL5 DOCK4 CFLAR DRAM1 IRF1 CLIP2 NAMPT IFNAR2 NFKB2 B2M SLFN5 ITPR2 IL6ST CD47 ABTB2 ZBTB46 MAML2 HIVEP2 IFNGR1 LAMC2 LINC02100 AC009226.1 TNS3 FOXO1 SLC41A2 ANKRD33B UBE2H SAMD9L ZMIZ2 HLA-B SDCBP ZC3HAV1 SP10…
TNFA	TNFA_program1_up	A549-CHUK, A549-IKBKB, A549-MAP3K7, A549-NFKBIA, A549-TNFRSF1A, BXPC3-CHUK, HT29-CHUK, HT29-IKBKG, HT29-MAP3K7, HT29-RELB, HT29-TNFRSF1A, HT29-TRAF3, K562-BIRC2, K562-CSF1, K562-IKBKE, K562-IRF1, K562-MAPK14, K562-NFKBIA, K562-TRAF3, K562-ZFP36L1, MCF7-CHUK, MCF7-FADD, MCF7-IKBKB, MCF7-TNFRSF1A	MAT2A IARS ALDH1A1 NCL SCFD2 LRPPRC HSPD1 PRKDC MATR3.1 GPHN CMSS1 SLC25A21 MDN1 SERBP1 CENPP POLA1 PABPC1 PUS7 NPM1 HNRNPA2B1 CCDC26 ACACA TFRC AGAP1 SLC38A1 FANCA MLPH NCOR2 NOLC1 MYB IGF1R FKBP5 ONECUT2 MACROD1 LINC01029 CDC45 POLE PUM3 VRK1 PBX1 XRCC2 DDX10 MCM10 AC002116.2 HSP90AB1 RBL1 MTUS1 BRI3BP SMC4 NOP56 IPO7 WDR43 MTHFD1 LINC01033 GPCPD1 KCNQ5 NUP214 MCM4 WDHD1 KRT18 HSPA8 PA2G4 MYH10…
TNFA	TNFA_program2_down	A549-MAP3K14, A549-TNFRSF1B, BXPC3-MAP2K3, BXPC3-MAPK14, HT29-PIK3CA, K562-MAP2K3, K562-MAP3K14	NEAT1 MALAT1 NFKBIZ UBE2H CYP3A5 IRAK2 HERC4 SOD2 KYNU PITPNC1 ABCA1 SAT1 FTX DUSP5 CTNND1 CBLB USP6NL NABP1 TRANK1 MYO6 IFIT2 B4GALT5 NAMPT CEACAM1 AC008014.1 FAM214A FBXO32 PTGS2 SEMA3A MINDY2 OPTN ABLIM1 ZBTB20 GPRC5A RICTOR ITGA2 DDX60L JAK2 SAMD9 CPEB4 TXNIP CXCL8 DUSP10 CCND3 IFIT3 JUP TLE4 GNGT1 GPD2 DLG1 CD55 BACH1 MACC1 ACVR1 CCSER1 ADAM10 SERPINB1 CLU AKAP12 PLAUR ALDH1A2 HIVEP2 IKZF2 C…
TNFA	TNFA_program2_up	A549-MAP3K14, A549-TNFRSF1B, BXPC3-MAP2K3, BXPC3-MAPK14, HT29-PIK3CA, K562-MAP2K3, K562-MAP3K14	SMC4 KNTC1 CEP128 ANLN CIT HSP90AB1 KNL1 CMSS1 ECT2 DNMT1 AC091057.1 EZH2 KIF11 ASPM CENPI PRKCA BUB1B KIF2C NCL IARS TPX2 MCM3 KIF4A MMS22L PRKDC TFRC KIF14 HSP90AA1 CENPP CKAP2L HELLS NASP HNRNPA2B1 HSPA8 NAV2 CIP2A TOP2A DIAPH3 KIF18A CENPE LRPPRC MCM4 CLSPN PRC1 MCM10 GINS1 TACC3 PRELID2 RFC3 UTP20 SCFD2 TMEM209 NUF2 NEIL3 BRCA1 NCAPG2 WDHD1 NCAPG FANCA AC091057.6 VRK1 GTSE1 KIF23 MCM8 NCAPD3…
TNFA	TNFA_program3_down	A549-CREB1, A549-IRF1, A549-MTF1, A549-TRAF3, BXPC3-CASP8, BXPC3-MAP3K14, BXPC3-MAP3K7, BXPC3-MTF1, BXPC3-PIK3CA, BXPC3-TNFRSF1A, BXPC3-ZNF267, HT29-TRAF2, K562-CREB1, K562-MTF1, K562-PIK3CA, K562-REPIN1, K562-TRAF2, K562-ZNF267, MCF7-MTF1, MCF7-PTGS2	CMSS1 PVT1 PRKDC HSPD1 GPHN SMC4 FANCA NRG1 CERS6 NFIA MDN1 CEP128 POLA1 MKI67 NCL CENPP DIAPH3 HSP90AA1 NCAPG2 RFC3 IMMP2L ASPM NOLC1 SCFD2 SMC2 MATR3.1 CENPI PABPC1 FANCI TICRR AC016205.1 TPX2 AC091057.1 MID1 BLM CENPE HELLS KNL1 WRN NSD2 POLQ TOP2A KIF2C LMNB1 KIF20B CA12 CIT SAMD5 KIF15 PSMA1 GSPT1 STON2 ACACA ARHGAP11A NBAS RACGAP1 C22orf34 CDV3 CENPF PTGER3 FGF13 SLC39A10 MCM7 PRC1 AC091057…
TNFA	TNFA_program3_up	A549-CREB1, A549-IRF1, A549-MTF1, A549-TRAF3, BXPC3-CASP8, BXPC3-MAP3K14, BXPC3-MAP3K7, BXPC3-MTF1, BXPC3-PIK3CA, BXPC3-TNFRSF1A, BXPC3-ZNF267, HT29-TRAF2, K562-CREB1, K562-MTF1, K562-PIK3CA, K562-REPIN1, K562-TRAF2, K562-ZNF267, MCF7-MTF1, MCF7-PTGS2	KYNU NFAT5 RNF213 CTSS BIRC3 SMAD3 NAMPT SEMA3A ICAM1 IRAK2 CLU PARP14 ARNTL2 DDX58 SQSTM1 TNFAIP2 UBE2H IFIH1 MXD1 FNBP1 CFLAR MAP3K8 ITGAV GNGT1 SERPINB1 PTPRJ CTNND1 MUC4 TAPBP CYP3A5 NEAT1 APOL6 ARHGEF3 NFKBIZ LRMDA RICTOR NFKBIA CPEB4 AAK1 OPTN FGD6 ZBTB46 ITPR2 SERPINE1 IFI16 GPD2 IKBKE SLFN5 TNIP1 DDX60L TGM2 ADAM19 XAF1 TMSB4X ZC3HAV1 SAT1 SAMD9L LMO7 GBP1 ERAP2 USP6NL AC116366.3 ZNFX1 SE…
TNFA	TNFA_program4_down	A549-MAPK14, A549-NFKB1, A549-PTGS2, BXPC3-CASP7, BXPC3-CEBPB, BXPC3-FADD, BXPC3-JUNB, HT29-FADD, MCF7-TRAF3	LAMC2 HMGA2 FUT8 MYO10 MKI67 PRKDC LAMB1 KIRREL3 FANCA AC091057.1 COL4A5 MOB3B ITGA6 COL4A6 SERP1 ARHGAP26 FRMD6 SMC4 MSN CENPE SACS MAP1B NCAPG2 ACTN1 FANCI ACTB NCKAP5 BRIP1 ZNRD1ASP ADAM19 DIAPH3 FHOD3 BICD1 PKM VIM DLEU1 KCNMA1 NAV2 NFIA GLI2 JAG1 LTBP1 NCL ROR1 PRSS23 AC016205.1 CCND1 PTMA MIR100HG TTF2 PODXL HELLS XACT HS6ST3 CDH6 RBMS3 LDHB PTPN14 POLQ GRK5 GRB10 FERMT1 ECE1 MAML2 COL7A1 N…
TNFA	TNFA_program4_up	A549-MAPK14, A549-NFKB1, A549-PTGS2, BXPC3-CASP7, BXPC3-CEBPB, BXPC3-FADD, BXPC3-JUNB, HT29-FADD, MCF7-TRAF3	HMGCS1 SCD INSIG1 SQSTM1 IGFL2-AS1 ACSS2 MALAT1 GULP1 MSMO1 PLA2G4A RICTOR FTH1 MYH14 ZNF83 NPC1 LSS LMO7 ANKRD10 DAPK1 FDPS GPRC5A CYP1B1 CYP51A1 NAMPT ESYT2 UBE2H MTUS1 ERBIN SPIRE1 NEAT1 KLHL24 ELF3 MARCH3 SREBF2 NT5C2 SOD2 CPEB4 CBLB PCDH9 ASS1 PLD1 ABCA5 LPIN2 KIAA1551 MXD1 TBC1D15 ZNF292 PTPRH CD55 SQLE KIF16B DUSP5 LPIN1 ATP9A UGCG GCLC IDI1 RB1CC1 PPP1R15A ACSL1 FAM102A RBM47 HBP1 ABHD2 R…
TNFA	TNFA_program5_down	BXPC3-IKBKB, BXPC3-ZFP36L1, HT29-CEBPB, HT29-MAP2K3, HT29-MAPK14, HT29-ZFP36L1, MCF7-MTOR	TXNRD1 TFRC ALDH1A1 HSP90AB1 NCL SLC7A11 CD55 CXCL8 HSPD1 FAM135A TM4SF4 SQSTM1 DDX21 LRP8 GCLC AREG NOLC1 MSN SERBP1 HSPA8 NPM1 FTH1 ME1 ANXA1 EEF2 HSPH1 APCDD1L-DT TNFRSF21 HSP90AA1 CYCS ABHD2 TCP1 NOP56 EREG DUSP5 GPX2 EPS8 GCNT3 TKT PLK2 ZFAS1 HMGCS1 LYZ PVT1 PA2G4 EIF1 CLPTM1L NEAT1 PABPC1 CCNL1 NOP58 HNRNPA2B1 BRD2 NFKBIZ MYC IGF2BP3 PSME4 RPL27A ETS2 SLC38A2 PAICS S100A6 LRPPRC LAMB3 GPRC5…
TNFA	TNFA_program5_up	BXPC3-IKBKB, BXPC3-ZFP36L1, HT29-CEBPB, HT29-MAP2K3, HT29-MAPK14, HT29-ZFP36L1, MCF7-MTOR	MAML2 THSD4 PODXL SVIL PDE4D PMEPA1 NAALADL2 LAMC2 SORL1 DOCK4 INPP4B ROR1 PTPRE PLCE1 ITGB8 SEMA3A PARD3B PARP14 LIMCH1 EGFR RUNX2 CHRM3 PBX1 FRY FCHSD2 SLCO3A1 SLFN5 XAF1 MOB3B NRP1 TNS3 ARHGAP26 RNF213 CD47 FBXL17 PLEKHA4 NHS TRERF1 CDHR3 CAPN2 ANKRD36C PLEKHG1 DYNC2H1 ACACB HIVEP3 ANKRD36 EXT1 OSBPL3 ATP9A ANTXR2 AC078923.1 PACS1 ISPD TNIK SAMD4A RALGPS2 PLA2R1 IL1RAPL1 APBB2 BCAS1 OCIAD2 CAS…
Supplementary Table 3c: Perturbation programs and program signatures for TNFA pathway identified by MultiCCA

### Sheet: ST3d_TGFB
Pathway	Program	Perturbation	Gene
TGFB	TGFB1_program1_up	A549-TGFBR1, A549-TGFBR2, BXPC3-SMAD3, BXPC3-TGFBR1, BXPC3-TGFBR2, HT29-TGFBR1, HT29-TGFBR2, MCF7-TGFBR1, MCF7-TGFBR2	PBX1 MTUS1 SLC12A2 MYOF PRAG1 ASPH PPP1R9A NTN4 NR6A1 SYNE2 AHR GMDS SLC1A3 KYNU TBC1D8 CAMK2D DAPK1 NPC1 CYP1B1 LGR4 ABCC2 LRMDA TFPI PLCB1 GPCPD1 PLD1 THRB LINC00511 GULP1 LAMA3 TRERF1 EYA4 TARID ANXA4 ELF3 HIF1A FOSL2 DLEU1 PLK2 IQGAP2 NR3C1 SYTL2 SLC7A11 PEG10 LRP5 NAMPT ARHGAP24 PTGR1 POR NEDD4L PDE4B GCLC THSD4 EPS8 DACH1 PPFIBP2 LINC01184 NEAT1 RBM47 CENPP PPM1H AC012501.1 GABRB3 SSBP2 TNS…
TGFB	TGFB1_program1_down	A549-TGFBR1, A549-TGFBR2, BXPC3-SMAD3, BXPC3-TGFBR1, BXPC3-TGFBR2, HT29-TGFBR1, HT29-TGFBR2, MCF7-TGFBR1, MCF7-TGFBR2	PMEPA1 PODXL SEMA3C CHST11 TGFBI PTPRK ITGB1 SERPINE1 MYO10 TANC2 ITGB6 COL5A1 FRMD6 TPM1 INPP4B LAMC2 PACS1 LPCAT2 SLC4A7 TGM2 THBS1 SH3KBP1 MSN EGFR ITGA2 PHLDB1 TRIO FLNA TNFAIP8 PALLD AC010343.3 ADAM19 CAPRIN2 JAG1 ACTN1 DOCK4 NHS ITGAV NEK10 SKIL BMPR2 SMURF2 CEP170 COL7A1 SMURF1 CMIP ASAP2 MAP4K4 ANTXR2 ABLIM3 COL4A1 PTPRE HMGA2 APBB2 KRT7 RAI14 MARCH4 TUFT1 MIR31HG SPOCK1 NUAK1 NAV2 BCAR3 …
TGFB	TGFB1_program2_up	A549-MED15, BXPC3-EP300, BXPC3-JUN, HT29-MED15, MCF7-MED15, MCF7-RUNX3	PDLIM5 DOCK4 MACF1 APLP2 PTPRJ NEAT1 AKAP13 BCAS1 ZNF217 AC008014.1 AC078923.1 ITGA2 SH3PXD2A PPL SCEL CDYL2 SRGAP1 KDM7A HS6ST3 TIMP2 AC099520.1 DOCK9 EXT1 PITPNC1 RNF213 NRP1 LINC-PINT PPFIBP1 ANTXR2 PTPRG HMGA2 MLPH SH3KBP1 UTRN SLFN5 UACA AC087762.1 CAP1 GNA14 EPAS1 DIP2B TMTC2 CDK17 GALNT10 ARHGEF28 MYO10 UBE2H GMDS-DT MTSS1 KDM5B LIMA1 APBB2 LYST CCSER1 ATXN7L1 PLCB1 ITGB1 EHBP1L1 ITGB6 DOC…
TGFB	TGFB1_program2_down	A549-MED15, BXPC3-EP300, BXPC3-JUN, HT29-MED15, MCF7-MED15, MCF7-RUNX3	PVT1 LRP8 DLG2 SLC7A1 MDN1 WDR43 UGT1A6 XPOT NCL DDX10 FANCA HSPD1 GPHN PUS7 NOP56 IFFO2 EZH2 SCFD2 LINC00511 IARS NDUFAF2 BRIP1 MKI67 TRAP1 SYNE2 PAICS EXPH5 ZRANB3 SNX5 PALLD TGFB2 KNTC1 TMPO RHOBTB3 NDC1 LIG1 NOP58 ADCY3 CENPF MYBBP1A SLC12A8 CAD CEP152 AC090502.1 FIRRE ETS2 ATAD2 UCK2 TUSC3 MMS22L CPNE7 POLQ FARSB FANCD2 CKAP5 SPATA5 HEATR1 RAD51B KDM1A MATR3.1 GPRC5A NOC3L TCOF1 KITLG HNRNPA…
TGFB	TGFB1_program3_up	BXPC3-SMAD4, MCF7-CREBBP, MCF7-MAPK1, MCF7-SMAD2, MCF7-SMAD3, MCF7-TGFBR3	SLIT2 ARHGAP24 TRPS1 PLEKHH2 DCLK1 UGDH HDAC9 CRY2 BMP7 PLCB4 TUBB PDE4D TENM4 PLXDC2 NCAM2 INTS6L SMC4 SLC39A6 MYL6
TGFB	TGFB1_program3_down	BXPC3-SMAD4, MCF7-CREBBP, MCF7-MAPK1, MCF7-SMAD2, MCF7-SMAD3, MCF7-TGFBR3	TANC2 RDX ITGB6 PMEPA1 PTPRK NEDD9 THSD4 PACS1 EPAS1 PPARG TNFRSF21 TNFAIP8 INPP4B ITGA2 ARL15 SORCS2 PVT1 NEAT1 ABCC3 ERBB4 GALNT10 NAV2 ZFP36L1 LAMC2 SLC38A2 CAMK1D TCF7L2 LINC01239 ABHD2 MIR4435-2HG NTN4 MED13L
Supplementary Table 3d: Perturbation programs and program signatures for TGFB pathway identified by MultiCCA
